# Replicative Instability Drives Cancer Progression

**DOI:** 10.1101/2022.05.06.490945

**Authors:** Benjamin B. Morris, Jason P. Smith, Qi Zhang, Zhijie Jiang, Oliver A. Hampton, Michelle L. Churchman, Susanne M. Arnold, Dwight H. Owen, Jhanelle E. Gray, Patrick M. Dillon, Hatem H. Soliman, Daniel G. Stover, Howard Colman, Arnab Chakravarti, Kenneth H. Shain, Ariosto S. Silva, John L. Villano, Michael A. Vogelbaum, Virginia F. Borges, Wallace L. Akerley, Ryan D. Gentzler, Richard D. Hall, Cindy B. Matsen, C. M. Ulrich, Andrew R. Post, David A. Nix, Eric A. Singer, James M. Larner, P. Todd Stukenberg, David R. Jones, Marty W. Mayo

**Affiliations:** Department of Biochemistry and Molecular Genetics, University of Virginia, Charlottesville, Virginia, USA; Department of Pathology, University of Virginia, Charlottesville, Virginia, USA; Center for Public Health Genomics, University of Virginia, Charlottesville, VA, USA; M2Gen, Tampa, Florida, USA; Division of Medical Oncology, Department of Internal Medicine, Markey Cancer Center, Lexington, Kentucky, USA; Division of Medical Oncology, Department of Internal Medicine, The Ohio State University Comprehensive Cancer Center, Columbus, Ohio, USA; Department of Thoracic Oncology, H. Lee Moffitt Cancer Center and Research Institute, Tampa, Florida, USA; Division of Hematology/Oncology, Department of Internal Medicine, University of Virginia Comprehensive Cancer Center, Charlottesville, Virginia; Department of Breast Oncology, H. Lee Moffitt Cancer Center and Research Institute, Tampa, Florida, USA; Huntsman Cancer Institute and Department of Neurosurgery, University of Utah, Salt Lake City, Utah, USA; Department of Radiation Oncology, The Ohio State University Comprehensive Cancer Center, Columbus, Ohio, USA; Department of Malignant Hematology, H. Lee Moffitt Cancer Center and Research Institute, Tampa, Florida, USA; Department of Cancer Physiology, H. Lee Moffitt Cancer Center and Research Institute, Tampa, Florida, USA; Department of NeuroOncology, H. Lee Moffitt Cancer Center, Tampa, Florida, USA; Division of Medical Oncology, University of Colorado Comprehensive Cancer Center, Aurora, Colorado, USA; Department of Medical Oncology, Department of Internal Medicine, Huntsman Cancer Institute, Salt Lake City, Utah, USA; Department of Surgery, Huntsman Cancer Institute, University of Utah, Salt Lake City, Utah, USA; Huntsman Cancer Institute and Department of Population Health Sciences, University of Utah, Salt Lake City, Utah, USA; Department of Biomedical Informatics and Huntsman Cancer Institute, University of Utah, Salt Lake City, Utah, USA; Department of Oncological Sciences, Huntsman Cancer Institute, Salt Lake City, Utah, USA; Section of Urologic Oncology, Rutgers Cancer Institute of New Jersey, New Brunswick, New Jersey, USA; Department of Radiation Oncology, University of Virginia Comprehensive Cancer Center, Charlottesville, Virginia, USA; Department of Thoracic Surgery, Memorial Sloan-Kettering Cancer Center, New York, New York, USA

**Keywords:** Replicative instability (RIN), cancer progression, metastasis, MYBL2, single-strand break repair, translesion synthesis

## Abstract

In the past decade, defective DNA repair has been increasingly linked with cancer progression. Human tumors with markers of defective DNA repair and increased replication stress have been shown to exhibit genomic instability and poor survival rates across tumor types. Here we utilize-omics data from two independent consortia to identify the genetic underpinnings of replication stress, therapy resistance, and primary carcinoma to brain metastasis in BRCA wildtype tumors. In doing so, we have defined a new pan-cancer class of tumors characterized by replicative instability (RIN). RIN is defined by genomic evolution secondary to replicative challenge. Our data supports a model whereby defective single-strand break repair, translesion synthesis, and non-homologous end joining effectors drive RIN. Collectively, we find that RIN accelerates cancer progression by driving copy number alterations and transcriptional program rewiring that promote tumor evolution.

**Statement of Significance:** Defining the genetic basis of genomic instability with wildtype BRCA repair effectors is a significant unmet need in cancer research. Here we identify and characterize a pan-cancer cohort of tumors driven by replicative instability (RIN). We find that RIN drives therapy resistance and distant metastases across multiple tumor types.
