## Supplementary Table 1 for "Replicative Instability Drives Cancer Progression"

### Sheet: Sheet1
	Tumor Type	OS p-value	Disease Specific Survival p-value	Progression Free Survival p-value	Notes
	Adrenocortical Carcinoma	1.19e-07	1.95e-07	6.974e-06	n < 25 patients/arm
	Bladder Urothelial Carcinoma	0.507	0.186	0.0157	Only prognostic for progression free survival, doesn't meet inclusion criteria
	Colon adenocarcinoma	0.925	0.348	0.071
	Rectal adenocarcinoma	0.767	0.277	0.171
	Invasive ductal breast cancer	0.637	0.568	0.867
	IDHMut LGG	0.005507	0.003594	0.0269
	Glioblastoma Multiforme	0.646	0.553	0.943
	Pheochromocytoma and paraganglioma	NA	NA	NA
	Cervival squamous cell carcinoma	0.537	0.586	0.906
	Esophageal adenocarcinoma	0.002343	0.002477	0.005779	n < 25 patients/arm
	Esophageal squamous cell carcinoma	0.78	0.75	0.721
	Stomach adenocarcinom	0.555	0.507	0.143
	Uveal melanoma	0.124	0.124	0.005466
	Head and neck squamous cell carcinoma, HPV negative	1	0.584	0.563
	Head and neck squamous cell carcinoma, HPV positive	0.468	0.966	0.17
	Kidney renal clear cell carcinoma	9.93e-07	1.85e-09	2.49e-08	MYBL2 expression tracks with grade/stage. Excluding stage-specific disease from analysis
	Kidney renal papillary cell carcinoma	1.428e-05	7.25e-08	2.198e-05	MYBL2 expression tracks with grade/stage. Excluding stage-specific disease from analysis
	Liver hepatocellular carcinoma	1.076e-05	3.234e-05	0.0001547	MYBL2 expression tracks with grade/stage. Excluding stage-specific disease from analysis
	Small cell lung cancer	0.374	NA	NA
	Lung adenocarcinoma	0.00243	0.0006028	0.0117
	Lung squamous cell carcinom	0.978	0.311	0.604
	Acute myeloid leukemia	0.09	NA	NA
	Ovarian serous cystadenocarcinoma	0.924	0.942	0.69
	Pancreatic ductal adenocarcinoma	0.007077	0.005402	0.007648
	Mesothelioma	2.97e-07	2.339e-06	0.0004415	n < 25 patients/arm
	Prostate adenocarcinoma	0.31	0.164	0.0001226
	Prostate adenocarcinoma, T2	0.261	NA	0.747
	Prostate adenocarcinoma, T3/4	0.211	0.335	0.003069
	Skin cutaneous melanoma	0.0194	0.013	0.176
	Sarcoma	0.001589	0.005509	0.001753
	Testicular germ cell tumors	0.564	NA	0.635
	Thymoma	0.0837	0.513	0.735
	Thyroid carcinoma	0.776	NA	0.006698
	Uterine corpus endometrial carcinoma	0.002928	0.007307	0.0002782
