## Supplementary Table 2 for "Replicative Instability Drives Cancer Progression"

### Sheet: LUAD
Patient ID	Sample ID	Type
TCGA-05-4389	TCGA-05-4389-01	High
TCGA-05-4390	TCGA-05-4390-01	High
TCGA-05-4397	TCGA-05-4397-01	High
TCGA-05-4398	TCGA-05-4398-01	High
TCGA-05-4420	TCGA-05-4420-01	High
TCGA-05-4424	TCGA-05-4424-01	High
TCGA-05-5425	TCGA-05-5425-01	High
TCGA-35-4122	TCGA-35-4122-01	High
TCGA-38-4625	TCGA-38-4625-01	High
TCGA-38-4631	TCGA-38-4631-01	High
TCGA-38-4632	TCGA-38-4632-01	High
TCGA-44-2662	TCGA-44-2662-01	High
TCGA-44-2668	TCGA-44-2668-01	High
TCGA-44-4112	TCGA-44-4112-01	High
TCGA-44-5643	TCGA-44-5643-01	High
TCGA-44-5644	TCGA-44-5644-01	High
TCGA-44-7660	TCGA-44-7660-01	High
TCGA-44-7662	TCGA-44-7662-01	High
TCGA-44-7667	TCGA-44-7667-01	High
TCGA-44-7669	TCGA-44-7669-01	High
TCGA-44-7670	TCGA-44-7670-01	High
TCGA-49-4487	TCGA-49-4487-01	High
TCGA-49-4488	TCGA-49-4488-01	High
TCGA-49-4494	TCGA-49-4494-01	High
TCGA-49-4507	TCGA-49-4507-01	High
TCGA-49-4514	TCGA-49-4514-01	High
TCGA-49-6743	TCGA-49-6743-01	High
TCGA-49-AAR0	TCGA-49-AAR0-01	High
TCGA-49-AAR2	TCGA-49-AAR2-01	High
TCGA-49-AAR3	TCGA-49-AAR3-01	High
TCGA-49-AAR9	TCGA-49-AAR9-01	High
TCGA-49-AARE	TCGA-49-AARE-01	High
TCGA-49-AARQ	TCGA-49-AARQ-01	High
TCGA-50-5044	TCGA-50-5044-01	High
TCGA-50-5072	TCGA-50-5072-01	High
TCGA-50-5931	TCGA-50-5931-01	High
TCGA-50-5946	TCGA-50-5946-01	High
TCGA-50-6590	TCGA-50-6590-01	High
TCGA-50-6591	TCGA-50-6591-01	High
TCGA-50-6594	TCGA-50-6594-01	High
TCGA-50-6595	TCGA-50-6595-01	High
TCGA-53-7624	TCGA-53-7624-01	High
TCGA-55-1594	TCGA-55-1594-01	High
TCGA-55-1596	TCGA-55-1596-01	High
TCGA-55-5899	TCGA-55-5899-01	High
TCGA-55-6968	TCGA-55-6968-01	High
TCGA-55-6969	TCGA-55-6969-01	High
TCGA-55-6975	TCGA-55-6975-01	High
TCGA-55-6978	TCGA-55-6978-01	High
TCGA-55-6979	TCGA-55-6979-01	High
TCGA-55-7726	TCGA-55-7726-01	High
TCGA-55-7903	TCGA-55-7903-01	High
TCGA-55-7910	TCGA-55-7910-01	High
TCGA-55-7913	TCGA-55-7913-01	High
TCGA-55-7995	TCGA-55-7995-01	High
TCGA-55-8301	TCGA-55-8301-01	High
TCGA-55-8506	TCGA-55-8506-01	High
TCGA-55-8507	TCGA-55-8507-01	High
TCGA-55-8614	TCGA-55-8614-01	High
TCGA-55-8620	TCGA-55-8620-01	High
TCGA-55-A48Z	TCGA-55-A48Z-01	High
TCGA-55-A490	TCGA-55-A490-01	High
TCGA-55-A491	TCGA-55-A491-01	High
TCGA-55-A493	TCGA-55-A493-01	High
TCGA-55-A4DF	TCGA-55-A4DF-01	High
TCGA-62-8394	TCGA-62-8394-01	High
TCGA-62-A471	TCGA-62-A471-01	High
TCGA-64-1677	TCGA-64-1677-01	High
TCGA-64-1678	TCGA-64-1678-01	High
TCGA-64-1679	TCGA-64-1679-01	High
TCGA-64-5774	TCGA-64-5774-01	High
TCGA-69-7979	TCGA-69-7979-01	High
TCGA-69-8255	TCGA-69-8255-01	High
TCGA-69-A59K	TCGA-69-A59K-01	High
TCGA-73-4666	TCGA-73-4666-01	High
TCGA-73-4670	TCGA-73-4670-01	High
TCGA-73-7499	TCGA-73-7499-01	High
TCGA-73-A9RS	TCGA-73-A9RS-01	High
TCGA-75-5125	TCGA-75-5125-01	High
TCGA-75-5147	TCGA-75-5147-01	High
TCGA-75-6211	TCGA-75-6211-01	High
TCGA-75-6214	TCGA-75-6214-01	High
TCGA-78-7146	TCGA-78-7146-01	High
TCGA-78-7150	TCGA-78-7150-01	High
TCGA-78-7154	TCGA-78-7154-01	High
TCGA-78-7155	TCGA-78-7155-01	High
TCGA-78-7159	TCGA-78-7159-01	High
TCGA-78-7220	TCGA-78-7220-01	High
TCGA-78-7536	TCGA-78-7536-01	High
TCGA-78-8640	TCGA-78-8640-01	High
TCGA-78-8660	TCGA-78-8660-01	High
TCGA-80-5611	TCGA-80-5611-01	High
TCGA-83-5908	TCGA-83-5908-01	High
TCGA-86-7701	TCGA-86-7701-01	High
TCGA-86-7711	TCGA-86-7711-01	High
TCGA-86-7953	TCGA-86-7953-01	High
TCGA-86-7955	TCGA-86-7955-01	High
TCGA-86-8054	TCGA-86-8054-01	High
TCGA-86-8074	TCGA-86-8074-01	High
TCGA-86-8279	TCGA-86-8279-01	High
TCGA-86-8358	TCGA-86-8358-01	High
TCGA-86-8585	TCGA-86-8585-01	High
TCGA-86-A4D0	TCGA-86-A4D0-01	High
TCGA-86-A4JF	TCGA-86-A4JF-01	High
TCGA-91-6831	TCGA-91-6831-01	High
TCGA-91-6836	TCGA-91-6836-01	High
TCGA-91-6840	TCGA-91-6840-01	High
TCGA-91-6847	TCGA-91-6847-01	High
TCGA-91-6848	TCGA-91-6848-01	High
TCGA-91-8499	TCGA-91-8499-01	High
TCGA-91-A4BC	TCGA-91-A4BC-01	High
TCGA-93-8067	TCGA-93-8067-01	High
TCGA-93-A4JN	TCGA-93-A4JN-01	High
TCGA-95-7039	TCGA-95-7039-01	High
TCGA-95-7562	TCGA-95-7562-01	High
TCGA-95-7947	TCGA-95-7947-01	High
TCGA-95-8494	TCGA-95-8494-01	High
TCGA-95-A4VN	TCGA-95-A4VN-01	High
TCGA-97-8176	TCGA-97-8176-01	High
TCGA-L4-A4E5	TCGA-L4-A4E5-01	High
TCGA-L9-A7SV	TCGA-L9-A7SV-01	High
TCGA-MN-A4N1	TCGA-MN-A4N1-01	High
TCGA-MN-A4N5	TCGA-MN-A4N5-01	High
TCGA-MP-A4SV	TCGA-MP-A4SV-01	High
TCGA-MP-A4TA	TCGA-MP-A4TA-01	High
TCGA-MP-A4TE	TCGA-MP-A4TE-01	High
TCGA-MP-A4TI	TCGA-MP-A4TI-01	High
TCGA-MP-A4TK	TCGA-MP-A4TK-01	High
TCGA-05-4249	TCGA-05-4249-01	Low
TCGA-05-4384	TCGA-05-4384-01	Low
TCGA-05-4403	TCGA-05-4403-01	Low
TCGA-05-4422	TCGA-05-4422-01	Low
TCGA-05-4426	TCGA-05-4426-01	Low
TCGA-05-5715	TCGA-05-5715-01	Low
TCGA-35-3615	TCGA-35-3615-01	Low
TCGA-38-4626	TCGA-38-4626-01	Low
TCGA-38-A44F	TCGA-38-A44F-01	Low
TCGA-44-2655	TCGA-44-2655-01	Low
TCGA-44-2659	TCGA-44-2659-01	Low
TCGA-44-3398	TCGA-44-3398-01	Low
TCGA-44-5645	TCGA-44-5645-01	Low
TCGA-44-6146	TCGA-44-6146-01	Low
TCGA-44-6148	TCGA-44-6148-01	Low
TCGA-44-6776	TCGA-44-6776-01	Low
TCGA-44-7659	TCGA-44-7659-01	Low
TCGA-44-8120	TCGA-44-8120-01	Low
TCGA-49-4486	TCGA-49-4486-01	Low
TCGA-49-4501	TCGA-49-4501-01	Low
TCGA-49-4510	TCGA-49-4510-01	Low
TCGA-49-AARR	TCGA-49-AARR-01	Low
TCGA-50-5932	TCGA-50-5932-01	Low
TCGA-50-5935	TCGA-50-5935-01	Low
TCGA-50-5942	TCGA-50-5942-01	Low
TCGA-50-5944	TCGA-50-5944-01	Low
TCGA-50-6597	TCGA-50-6597-01	Low
TCGA-50-8457	TCGA-50-8457-01	Low
TCGA-50-8460	TCGA-50-8460-01	Low
TCGA-55-6543	TCGA-55-6543-01	Low
TCGA-55-6972	TCGA-55-6972-01	Low
TCGA-55-6980	TCGA-55-6980-01	Low
TCGA-55-6983	TCGA-55-6983-01	Low
TCGA-55-6986	TCGA-55-6986-01	Low
TCGA-55-7284	TCGA-55-7284-01	Low
TCGA-55-7573	TCGA-55-7573-01	Low
TCGA-55-7725	TCGA-55-7725-01	Low
TCGA-55-7815	TCGA-55-7815-01	Low
TCGA-55-7816	TCGA-55-7816-01	Low
TCGA-55-8087	TCGA-55-8087-01	Low
TCGA-55-8091	TCGA-55-8091-01	Low
TCGA-55-8097	TCGA-55-8097-01	Low
TCGA-55-8206	TCGA-55-8206-01	Low
TCGA-55-8207	TCGA-55-8207-01	Low
TCGA-55-8512	TCGA-55-8512-01	Low
TCGA-55-8513	TCGA-55-8513-01	Low
TCGA-55-8514	TCGA-55-8514-01	Low
TCGA-55-8619	TCGA-55-8619-01	Low
TCGA-55-8621	TCGA-55-8621-01	Low
TCGA-55-A492	TCGA-55-A492-01	Low
TCGA-55-A4DG	TCGA-55-A4DG-01	Low
TCGA-55-A57B	TCGA-55-A57B-01	Low
TCGA-62-8395	TCGA-62-8395-01	Low
TCGA-62-8397	TCGA-62-8397-01	Low
TCGA-62-A46P	TCGA-62-A46P-01	Low
TCGA-62-A46S	TCGA-62-A46S-01	Low
TCGA-64-1680	TCGA-64-1680-01	Low
TCGA-67-3770	TCGA-67-3770-01	Low
TCGA-67-3772	TCGA-67-3772-01	Low
TCGA-67-3773	TCGA-67-3773-01	Low
TCGA-67-3774	TCGA-67-3774-01	Low
TCGA-67-4679	TCGA-67-4679-01	Low
TCGA-67-6216	TCGA-67-6216-01	Low
TCGA-67-6217	TCGA-67-6217-01	Low
TCGA-69-7763	TCGA-69-7763-01	Low
TCGA-69-8253	TCGA-69-8253-01	Low
TCGA-69-8254	TCGA-69-8254-01	Low
TCGA-73-4658	TCGA-73-4658-01	Low
TCGA-73-4662	TCGA-73-4662-01	Low
TCGA-73-4675	TCGA-73-4675-01	Low
TCGA-73-4677	TCGA-73-4677-01	Low
TCGA-73-7498	TCGA-73-7498-01	Low
TCGA-75-5146	TCGA-75-5146-01	Low
TCGA-75-6203	TCGA-75-6203-01	Low
TCGA-75-6206	TCGA-75-6206-01	Low
TCGA-75-7025	TCGA-75-7025-01	Low
TCGA-75-7030	TCGA-75-7030-01	Low
TCGA-78-7149	TCGA-78-7149-01	Low
TCGA-78-7152	TCGA-78-7152-01	Low
TCGA-78-7153	TCGA-78-7153-01	Low
TCGA-78-7156	TCGA-78-7156-01	Low
TCGA-78-7158	TCGA-78-7158-01	Low
TCGA-78-7161	TCGA-78-7161-01	Low
TCGA-78-7163	TCGA-78-7163-01	Low
TCGA-78-7167	TCGA-78-7167-01	Low
TCGA-78-7537	TCGA-78-7537-01	Low
TCGA-78-7539	TCGA-78-7539-01	Low
TCGA-78-7540	TCGA-78-7540-01	Low
TCGA-78-7633	TCGA-78-7633-01	Low
TCGA-86-7714	TCGA-86-7714-01	Low
TCGA-86-8056	TCGA-86-8056-01	Low
TCGA-86-8076	TCGA-86-8076-01	Low
TCGA-86-8281	TCGA-86-8281-01	Low
TCGA-86-8668	TCGA-86-8668-01	Low
TCGA-86-8669	TCGA-86-8669-01	Low
TCGA-86-A456	TCGA-86-A456-01	Low
TCGA-86-A4P8	TCGA-86-A4P8-01	Low
TCGA-91-6849	TCGA-91-6849-01	Low
TCGA-91-8496	TCGA-91-8496-01	Low
TCGA-91-8497	TCGA-91-8497-01	Low
TCGA-91-A4BD	TCGA-91-A4BD-01	Low
TCGA-93-7347	TCGA-93-7347-01	Low
TCGA-95-7948	TCGA-95-7948-01	Low
TCGA-97-7546	TCGA-97-7546-01	Low
TCGA-97-7547	TCGA-97-7547-01	Low
TCGA-97-7552	TCGA-97-7552-01	Low
TCGA-97-7938	TCGA-97-7938-01	Low
TCGA-97-7941	TCGA-97-7941-01	Low
TCGA-97-8172	TCGA-97-8172-01	Low
TCGA-97-8174	TCGA-97-8174-01	Low
TCGA-97-8552	TCGA-97-8552-01	Low
TCGA-97-A4M0	TCGA-97-A4M0-01	Low
TCGA-97-A4M1	TCGA-97-A4M1-01	Low
TCGA-97-A4M2	TCGA-97-A4M2-01	Low
TCGA-97-A4M3	TCGA-97-A4M3-01	Low
TCGA-99-7458	TCGA-99-7458-01	Low
TCGA-J2-8192	TCGA-J2-8192-01	Low
TCGA-J2-8194	TCGA-J2-8194-01	Low
TCGA-J2-A4AE	TCGA-J2-A4AE-01	Low
TCGA-L4-A4E6	TCGA-L4-A4E6-01	Low
TCGA-L9-A50W	TCGA-L9-A50W-01	Low
TCGA-MP-A4TH	TCGA-MP-A4TH-01	Low
TCGA-MP-A5C7	TCGA-MP-A5C7-01	Low
TCGA-NJ-A4YG	TCGA-NJ-A4YG-01	Low
TCGA-NJ-A4YI	TCGA-NJ-A4YI-01	Low
TCGA-NJ-A55A	TCGA-NJ-A55A-01	Low
TCGA-NJ-A7XG	TCGA-NJ-A7XG-01	Low
TCGA-S2-AA1A	TCGA-S2-AA1A-01	Low

### Sheet: IDHMut LGG
Patient ID	Sample ID	Type
TCGA-CS-4942	TCGA-CS-4942-01	High
TCGA-CS-4943	TCGA-CS-4943-01	High
TCGA-CS-5390	TCGA-CS-5390-01	High
TCGA-CS-6665	TCGA-CS-6665-01	High
TCGA-CS-6666	TCGA-CS-6666-01	High
TCGA-DB-5273	TCGA-DB-5273-01	High
TCGA-DB-5274	TCGA-DB-5274-01	High
TCGA-DB-5277	TCGA-DB-5277-01	High
TCGA-DB-A4XB	TCGA-DB-A4XB-01	High
TCGA-DB-A4XE	TCGA-DB-A4XE-01	High
TCGA-DB-A4XG	TCGA-DB-A4XG-01	High
TCGA-DB-A64P	TCGA-DB-A64P-01	High
TCGA-DB-A64W	TCGA-DB-A64W-01	High
TCGA-DB-A75K	TCGA-DB-A75K-01	High
TCGA-DB-A75L	TCGA-DB-A75L-01	High
TCGA-DH-5142	TCGA-DH-5142-01	High
TCGA-DH-A669	TCGA-DH-A669-01	High
TCGA-DH-A7UR	TCGA-DH-A7UR-01	High
TCGA-DH-A7UU	TCGA-DH-A7UU-01	High
TCGA-DU-5874	TCGA-DU-5874-01	High
TCGA-DU-6393	TCGA-DU-6393-01	High
TCGA-DU-6399	TCGA-DU-6399-01	High
TCGA-DU-6407	TCGA-DU-6407-01	High
TCGA-DU-6408	TCGA-DU-6408-01	High
TCGA-DU-7008	TCGA-DU-7008-01	High
TCGA-DU-7010	TCGA-DU-7010-01	High
TCGA-DU-7018	TCGA-DU-7018-01	High
TCGA-DU-7298	TCGA-DU-7298-01	High
TCGA-DU-7304	TCGA-DU-7304-01	High
TCGA-DU-8168	TCGA-DU-8168-01	High
TCGA-DU-A5TS	TCGA-DU-A5TS-01	High
TCGA-DU-A6S3	TCGA-DU-A6S3-01	High
TCGA-DU-A7T6	TCGA-DU-A7T6-01	High
TCGA-DU-A7TC	TCGA-DU-A7TC-01	High
TCGA-E1-5302	TCGA-E1-5302-01	High
TCGA-E1-5304	TCGA-E1-5304-01	High
TCGA-E1-5305	TCGA-E1-5305-01	High
TCGA-E1-5322	TCGA-E1-5322-01	High
TCGA-E1-A7YE	TCGA-E1-A7YE-01	High
TCGA-E1-A7YI	TCGA-E1-A7YI-01	High
TCGA-E1-A7YS	TCGA-E1-A7YS-01	High
TCGA-E1-A7YV	TCGA-E1-A7YV-01	High
TCGA-FG-6691	TCGA-FG-6691-01	High
TCGA-FG-7634	TCGA-FG-7634-01	High
TCGA-FG-7637	TCGA-FG-7637-01	High
TCGA-FG-A4MT	TCGA-FG-A4MT-01	High
TCGA-FG-A6IZ	TCGA-FG-A6IZ-01	High
TCGA-FG-A6J1	TCGA-FG-A6J1-01	High
TCGA-FG-A6J3	TCGA-FG-A6J3-01	High
TCGA-FG-A710	TCGA-FG-A710-01	High
TCGA-FG-A87N	TCGA-FG-A87N-01	High
TCGA-FN-7833	TCGA-FN-7833-01	High
TCGA-HT-7468	TCGA-HT-7468-01	High
TCGA-HT-7471	TCGA-HT-7471-01	High
TCGA-HT-7475	TCGA-HT-7475-01	High
TCGA-HT-7477	TCGA-HT-7477-01	High
TCGA-HT-7481	TCGA-HT-7481-01	High
TCGA-HT-7483	TCGA-HT-7483-01	High
TCGA-HT-7601	TCGA-HT-7601-01	High
TCGA-HT-7606	TCGA-HT-7606-01	High
TCGA-HT-7690	TCGA-HT-7690-01	High
TCGA-HT-7692	TCGA-HT-7692-01	High
TCGA-HT-8013	TCGA-HT-8013-01	High
TCGA-HT-8111	TCGA-HT-8111-01	High
TCGA-HT-A5R9	TCGA-HT-A5R9-01	High
TCGA-HT-A61B	TCGA-HT-A61B-01	High
TCGA-HT-A74K	TCGA-HT-A74K-01	High
TCGA-HT-A74O	TCGA-HT-A74O-01	High
TCGA-HW-8322	TCGA-HW-8322-01	High
TCGA-HW-A5KJ	TCGA-HW-A5KJ-01	High
TCGA-IK-7675	TCGA-IK-7675-01	High
TCGA-IK-8125	TCGA-IK-8125-01	High
TCGA-KT-A74X	TCGA-KT-A74X-01	High
TCGA-P5-A5EU	TCGA-P5-A5EU-01	High
TCGA-P5-A5EZ	TCGA-P5-A5EZ-01	High
TCGA-P5-A72U	TCGA-P5-A72U-01	High
TCGA-P5-A72Z	TCGA-P5-A72Z-01	High
TCGA-P5-A730	TCGA-P5-A730-01	High
TCGA-P5-A731	TCGA-P5-A731-01	High
TCGA-P5-A737	TCGA-P5-A737-01	High
TCGA-QH-A65X	TCGA-QH-A65X-01	High
TCGA-QH-A6CW	TCGA-QH-A6CW-01	High
TCGA-QH-A6X8	TCGA-QH-A6X8-01	High
TCGA-R8-A6YH	TCGA-R8-A6YH-01	High
TCGA-RY-A83Z	TCGA-RY-A83Z-01	High
TCGA-RY-A840	TCGA-RY-A840-01	High
TCGA-RY-A843	TCGA-RY-A843-01	High
TCGA-S9-A6TX	TCGA-S9-A6TX-01	High
TCGA-S9-A6TY	TCGA-S9-A6TY-01	High
TCGA-S9-A6U1	TCGA-S9-A6U1-01	High
TCGA-S9-A6WG	TCGA-S9-A6WG-01	High
TCGA-S9-A6WL	TCGA-S9-A6WL-01	High
TCGA-S9-A6WP	TCGA-S9-A6WP-01	High
TCGA-S9-A7IS	TCGA-S9-A7IS-01	High
TCGA-S9-A7J0	TCGA-S9-A7J0-01	High
TCGA-S9-A7QW	TCGA-S9-A7QW-01	High
TCGA-S9-A7R8	TCGA-S9-A7R8-01	High
TCGA-S9-A89Z	TCGA-S9-A89Z-01	High
TCGA-TM-A7C5	TCGA-TM-A7C5-01	High
TCGA-TM-A84I	TCGA-TM-A84I-01	High
TCGA-TQ-A7RK	TCGA-TQ-A7RK-01	High
TCGA-TQ-A7RM	TCGA-TQ-A7RM-01	High
TCGA-TQ-A7RW	TCGA-TQ-A7RW-01	High
TCGA-WY-A85B	TCGA-WY-A85B-01	High
TCGA-CS-4944	TCGA-CS-4944-01	Low
TCGA-CS-5393	TCGA-CS-5393-01	Low
TCGA-CS-6290	TCGA-CS-6290-01	Low
TCGA-CS-6667	TCGA-CS-6667-01	Low
TCGA-DB-5276	TCGA-DB-5276-01	Low
TCGA-DB-5278	TCGA-DB-5278-01	Low
TCGA-DB-5279	TCGA-DB-5279-01	Low
TCGA-DB-5280	TCGA-DB-5280-01	Low
TCGA-DB-A4XH	TCGA-DB-A4XH-01	Low
TCGA-DB-A64L	TCGA-DB-A64L-01	Low
TCGA-DB-A64X	TCGA-DB-A64X-01	Low
TCGA-DB-A75O	TCGA-DB-A75O-01	Low
TCGA-DH-5141	TCGA-DH-5141-01	Low
TCGA-DH-5144	TCGA-DH-5144-01	Low
TCGA-DH-A66F	TCGA-DH-A66F-01	Low
TCGA-DH-A7UV	TCGA-DH-A7UV-01	Low
TCGA-DU-5851	TCGA-DU-5851-01	Low
TCGA-DU-5871	TCGA-DU-5871-01	Low
TCGA-DU-6401	TCGA-DU-6401-01	Low
TCGA-DU-7019	TCGA-DU-7019-01	Low
TCGA-DU-7299	TCGA-DU-7299-01	Low
TCGA-DU-7306	TCGA-DU-7306-01	Low
TCGA-DU-A5TR	TCGA-DU-A5TR-01	Low
TCGA-DU-A6S2	TCGA-DU-A6S2-01	Low
TCGA-DU-A6S6	TCGA-DU-A6S6-01	Low
TCGA-DU-A7TG	TCGA-DU-A7TG-01	Low
TCGA-E1-5307	TCGA-E1-5307-01	Low
TCGA-E1-5319	TCGA-E1-5319-01	Low
TCGA-E1-A7Z3	TCGA-E1-A7Z3-01	Low
TCGA-E1-A7Z4	TCGA-E1-A7Z4-01	Low
TCGA-E1-A7Z6	TCGA-E1-A7Z6-01	Low
TCGA-FG-6689	TCGA-FG-6689-01	Low
TCGA-FG-6690	TCGA-FG-6690-01	Low
TCGA-FG-7641	TCGA-FG-7641-01	Low
TCGA-FG-8189	TCGA-FG-8189-01	Low
TCGA-FG-8191	TCGA-FG-8191-01	Low
TCGA-FG-A70Y	TCGA-FG-A70Y-01	Low
TCGA-FG-A713	TCGA-FG-A713-01	Low
TCGA-HT-7473	TCGA-HT-7473-01	Low
TCGA-HT-7474	TCGA-HT-7474-01	Low
TCGA-HT-7479	TCGA-HT-7479-01	Low
TCGA-HT-7485	TCGA-HT-7485-01	Low
TCGA-HT-7602	TCGA-HT-7602-01	Low
TCGA-HT-7603	TCGA-HT-7603-01	Low
TCGA-HT-7605	TCGA-HT-7605-01	Low
TCGA-HT-7607	TCGA-HT-7607-01	Low
TCGA-HT-7608	TCGA-HT-7608-01	Low
TCGA-HT-7609	TCGA-HT-7609-01	Low
TCGA-HT-7611	TCGA-HT-7611-01	Low
TCGA-HT-7681	TCGA-HT-7681-01	Low
TCGA-HT-7684	TCGA-HT-7684-01	Low
TCGA-HT-7855	TCGA-HT-7855-01	Low
TCGA-HT-7856	TCGA-HT-7856-01	Low
TCGA-HT-7874	TCGA-HT-7874-01	Low
TCGA-HT-7880	TCGA-HT-7880-01	Low
TCGA-HT-7881	TCGA-HT-7881-01	Low
TCGA-HT-7884	TCGA-HT-7884-01	Low
TCGA-HT-8010	TCGA-HT-8010-01	Low
TCGA-HT-8012	TCGA-HT-8012-01	Low
TCGA-HT-8113	TCGA-HT-8113-01	Low
TCGA-HT-A4DV	TCGA-HT-A4DV-01	Low
TCGA-HT-A5R5	TCGA-HT-A5R5-01	Low
TCGA-HT-A616	TCGA-HT-A616-01	Low
TCGA-HW-7487	TCGA-HW-7487-01	Low
TCGA-HW-7489	TCGA-HW-7489-01	Low
TCGA-HW-7490	TCGA-HW-7490-01	Low
TCGA-HW-8321	TCGA-HW-8321-01	Low
TCGA-HW-A5KM	TCGA-HW-A5KM-01	Low
TCGA-P5-A5EW	TCGA-P5-A5EW-01	Low
TCGA-P5-A5F1	TCGA-P5-A5F1-01	Low
TCGA-P5-A5F2	TCGA-P5-A5F2-01	Low
TCGA-P5-A733	TCGA-P5-A733-01	Low
TCGA-P5-A736	TCGA-P5-A736-01	Low
TCGA-P5-A77W	TCGA-P5-A77W-01	Low
TCGA-P5-A781	TCGA-P5-A781-01	Low
TCGA-QH-A65Z	TCGA-QH-A65Z-01	Low
TCGA-QH-A6CY	TCGA-QH-A6CY-01	Low
TCGA-QH-A6CZ	TCGA-QH-A6CZ-01	Low
TCGA-QH-A870	TCGA-QH-A870-01	Low
TCGA-R8-A6ML	TCGA-R8-A6ML-01	Low
TCGA-S9-A6TZ	TCGA-S9-A6TZ-01	Low
TCGA-S9-A6U2	TCGA-S9-A6U2-01	Low
TCGA-S9-A6U9	TCGA-S9-A6U9-01	Low
TCGA-S9-A6WE	TCGA-S9-A6WE-01	Low
TCGA-S9-A6WI	TCGA-S9-A6WI-01	Low
TCGA-S9-A6WQ	TCGA-S9-A6WQ-01	Low
TCGA-S9-A7IQ	TCGA-S9-A7IQ-01	Low
TCGA-S9-A7IY	TCGA-S9-A7IY-01	Low
TCGA-S9-A7J1	TCGA-S9-A7J1-01	Low
TCGA-S9-A7J3	TCGA-S9-A7J3-01	Low
TCGA-S9-A7R1	TCGA-S9-A7R1-01	Low
TCGA-S9-A7R7	TCGA-S9-A7R7-01	Low
TCGA-TM-A7CF	TCGA-TM-A7CF-01	Low
TCGA-TM-A84G	TCGA-TM-A84G-01	Low
TCGA-TM-A84H	TCGA-TM-A84H-01	Low
TCGA-TM-A84R	TCGA-TM-A84R-01	Low
TCGA-TQ-A7RF	TCGA-TQ-A7RF-01	Low
TCGA-TQ-A7RS	TCGA-TQ-A7RS-01	Low
TCGA-VM-A8CA	TCGA-VM-A8CA-01	Low
TCGA-VM-A8CB	TCGA-VM-A8CB-01	Low
TCGA-VM-A8CF	TCGA-VM-A8CF-01	Low
TCGA-W9-A837	TCGA-W9-A837-01	Low
TCGA-WY-A85A	TCGA-WY-A85A-01	Low
TCGA-WY-A85D	TCGA-WY-A85D-01	Low

### Sheet: PAAD
Patient ID	Sample ID	Type
TCGA-2J-AAB6	TCGA-2J-AAB6-01	High
TCGA-2J-AAB9	TCGA-2J-AAB9-01	High
TCGA-2J-AABF	TCGA-2J-AABF-01	High
TCGA-2J-AABI	TCGA-2J-AABI-01	High
TCGA-2J-AABP	TCGA-2J-AABP-01	High
TCGA-3A-A9I5	TCGA-3A-A9I5-01	High
TCGA-3A-A9IB	TCGA-3A-A9IB-01	High
TCGA-3A-A9IC	TCGA-3A-A9IC-01	High
TCGA-3A-A9IZ	TCGA-3A-A9IZ-01	High
TCGA-3A-A9J0	TCGA-3A-A9J0-01	High
TCGA-F2-A7TX	TCGA-F2-A7TX-01	High
TCGA-FB-A4P5	TCGA-FB-A4P5-01	High
TCGA-FB-A545	TCGA-FB-A545-01	High
TCGA-FB-A5VM	TCGA-FB-A5VM-01	High
TCGA-FB-A7DR	TCGA-FB-A7DR-01	High
TCGA-FB-AAPP	TCGA-FB-AAPP-01	High
TCGA-FB-AAPU	TCGA-FB-AAPU-01	High
TCGA-FB-AAQ1	TCGA-FB-AAQ1-01	High
TCGA-FB-AAQ2	TCGA-FB-AAQ2-01	High
TCGA-HV-A7OL	TCGA-HV-A7OL-01	High
TCGA-HV-A7OP	TCGA-HV-A7OP-01	High
TCGA-HZ-7289	TCGA-HZ-7289-01	High
TCGA-HZ-A77O	TCGA-HZ-A77O-01	High
TCGA-IB-7646	TCGA-IB-7646-01	High
TCGA-IB-7647	TCGA-IB-7647-01	High
TCGA-IB-7885	TCGA-IB-7885-01	High
TCGA-IB-7893	TCGA-IB-7893-01	High
TCGA-IB-A5ST	TCGA-IB-A5ST-01	High
TCGA-IB-A7M4	TCGA-IB-A7M4-01	High
TCGA-IB-AAUO	TCGA-IB-AAUO-01	High
TCGA-IB-AAUP	TCGA-IB-AAUP-01	High
TCGA-IB-AAUU	TCGA-IB-AAUU-01	High
TCGA-L1-A7W4	TCGA-L1-A7W4-01	High
TCGA-LB-A7SX	TCGA-LB-A7SX-01	High
TCGA-OE-A75W	TCGA-OE-A75W-01	High
TCGA-Q3-A5QY	TCGA-Q3-A5QY-01	High
TCGA-S4-A8RO	TCGA-S4-A8RO-01	High
TCGA-US-A776	TCGA-US-A776-01	High
TCGA-US-A77G	TCGA-US-A77G-01	High
TCGA-US-A77J	TCGA-US-A77J-01	High
TCGA-XD-AAUI	TCGA-XD-AAUI-01	High
TCGA-XN-A8T3	TCGA-XN-A8T3-01	High
TCGA-YH-A8SY	TCGA-YH-A8SY-01	High
TCGA-Z5-AAPL	TCGA-Z5-AAPL-01	High
TCGA-2J-AABA	TCGA-2J-AABA-01	Low
TCGA-2J-AABE	TCGA-2J-AABE-01	Low
TCGA-2J-AABT	TCGA-2J-AABT-01	Low
TCGA-2L-AAQM	TCGA-2L-AAQM-01	Low
TCGA-3A-A9IJ	TCGA-3A-A9IJ-01	Low
TCGA-3A-A9IL	TCGA-3A-A9IL-01	Low
TCGA-3A-A9IN	TCGA-3A-A9IN-01	Low
TCGA-3A-A9IO	TCGA-3A-A9IO-01	Low
TCGA-3A-A9IR	TCGA-3A-A9IR-01	Low
TCGA-3A-A9IS	TCGA-3A-A9IS-01	Low
TCGA-3A-A9IU	TCGA-3A-A9IU-01	Low
TCGA-3A-A9IV	TCGA-3A-A9IV-01	Low
TCGA-3A-A9IX	TCGA-3A-A9IX-01	Low
TCGA-3E-AAAZ	TCGA-3E-AAAZ-01	Low
TCGA-F2-7273	TCGA-F2-7273-01	Low
TCGA-F2-7276	TCGA-F2-7276-01	Low
TCGA-FB-A4P6	TCGA-FB-A4P6-01	Low
TCGA-FB-AAPQ	TCGA-FB-AAPQ-01	Low
TCGA-FB-AAPS	TCGA-FB-AAPS-01	Low
TCGA-FB-AAQ3	TCGA-FB-AAQ3-01	Low
TCGA-HZ-7920	TCGA-HZ-7920-01	Low
TCGA-HZ-7923	TCGA-HZ-7923-01	Low
TCGA-HZ-8315	TCGA-HZ-8315-01	Low
TCGA-HZ-8519	TCGA-HZ-8519-01	Low
TCGA-HZ-A49I	TCGA-HZ-A49I-01	Low
TCGA-HZ-A8P0	TCGA-HZ-A8P0-01	Low
TCGA-HZ-A8P1	TCGA-HZ-A8P1-01	Low
TCGA-IB-7645	TCGA-IB-7645-01	Low
TCGA-IB-7649	TCGA-IB-7649-01	Low
TCGA-IB-7651	TCGA-IB-7651-01	Low
TCGA-IB-7652	TCGA-IB-7652-01	Low
TCGA-IB-7888	TCGA-IB-7888-01	Low
TCGA-IB-7897	TCGA-IB-7897-01	Low
TCGA-IB-8126	TCGA-IB-8126-01	Low
TCGA-IB-AAUT	TCGA-IB-AAUT-01	Low
TCGA-IB-AAUV	TCGA-IB-AAUV-01	Low
TCGA-IB-AAUW	TCGA-IB-AAUW-01	Low
TCGA-RL-AAAS	TCGA-RL-AAAS-01	Low
TCGA-S4-A8RM	TCGA-S4-A8RM-01	Low
TCGA-S4-A8RP	TCGA-S4-A8RP-01	Low
TCGA-XD-AAUG	TCGA-XD-AAUG-01	Low
TCGA-XD-AAUH	TCGA-XD-AAUH-01	Low
TCGA-XN-A8T5	TCGA-XN-A8T5-01	Low
TCGA-YB-A89D	TCGA-YB-A89D-01	Low

### Sheet: UCEC
Patient ID	Sample ID	Type
TCGA-2E-A9G8	TCGA-2E-A9G8-01	High
TCGA-5B-A90C	TCGA-5B-A90C-01	High
TCGA-A5-A0G2	TCGA-A5-A0G2-01	High
TCGA-A5-A0GB	TCGA-A5-A0GB-01	High
TCGA-A5-A0GP	TCGA-A5-A0GP-01	High
TCGA-A5-A0GW	TCGA-A5-A0GW-01	High
TCGA-A5-A1OF	TCGA-A5-A1OF-01	High
TCGA-A5-A1OG	TCGA-A5-A1OG-01	High
TCGA-A5-A1OH	TCGA-A5-A1OH-01	High
TCGA-A5-A2K2	TCGA-A5-A2K2-01	High
TCGA-A5-A2K3	TCGA-A5-A2K3-01	High
TCGA-A5-A2K7	TCGA-A5-A2K7-01	High
TCGA-A5-A3LO	TCGA-A5-A3LO-01	High
TCGA-AJ-A23N	TCGA-AJ-A23N-01	High
TCGA-AJ-A3BD	TCGA-AJ-A3BD-01	High
TCGA-AJ-A3BF	TCGA-AJ-A3BF-01	High
TCGA-AJ-A3BI	TCGA-AJ-A3BI-01	High
TCGA-AJ-A3BK	TCGA-AJ-A3BK-01	High
TCGA-AJ-A3EJ	TCGA-AJ-A3EJ-01	High
TCGA-AJ-A3EK	TCGA-AJ-A3EK-01	High
TCGA-AJ-A3EL	TCGA-AJ-A3EL-01	High
TCGA-AJ-A3EM	TCGA-AJ-A3EM-01	High
TCGA-AJ-A3I9	TCGA-AJ-A3I9-01	High
TCGA-AJ-A3IA	TCGA-AJ-A3IA-01	High
TCGA-AJ-A3NH	TCGA-AJ-A3NH-01	High
TCGA-AJ-A3TW	TCGA-AJ-A3TW-01	High
TCGA-AP-A052	TCGA-AP-A052-01	High
TCGA-AP-A054	TCGA-AP-A054-01	High
TCGA-AP-A05A	TCGA-AP-A05A-01	High
TCGA-AP-A05D	TCGA-AP-A05D-01	High
TCGA-AP-A05J	TCGA-AP-A05J-01	High
TCGA-AP-A0L9	TCGA-AP-A0L9-01	High
TCGA-AP-A0LD	TCGA-AP-A0LD-01	High
TCGA-AP-A0LE	TCGA-AP-A0LE-01	High
TCGA-AP-A0LI	TCGA-AP-A0LI-01	High
TCGA-AP-A0LT	TCGA-AP-A0LT-01	High
TCGA-AP-A1DH	TCGA-AP-A1DH-01	High
TCGA-AP-A1E0	TCGA-AP-A1E0-01	High
TCGA-AP-A3K1	TCGA-AP-A3K1-01	High
TCGA-AX-A05Y	TCGA-AX-A05Y-01	High
TCGA-AX-A05Z	TCGA-AX-A05Z-01	High
TCGA-AX-A06B	TCGA-AX-A06B-01	High
TCGA-AX-A0IU	TCGA-AX-A0IU-01	High
TCGA-AX-A0J0	TCGA-AX-A0J0-01	High
TCGA-AX-A0J1	TCGA-AX-A0J1-01	High
TCGA-AX-A1C4	TCGA-AX-A1C4-01	High
TCGA-AX-A1CA	TCGA-AX-A1CA-01	High
TCGA-AX-A1CF	TCGA-AX-A1CF-01	High
TCGA-AX-A2HK	TCGA-AX-A2HK-01	High
TCGA-AX-A2IO	TCGA-AX-A2IO-01	High
TCGA-AX-A3FS	TCGA-AX-A3FS-01	High
TCGA-AX-A3FV	TCGA-AX-A3FV-01	High
TCGA-AX-A3FX	TCGA-AX-A3FX-01	High
TCGA-AX-A3G1	TCGA-AX-A3G1-01	High
TCGA-AX-A3G4	TCGA-AX-A3G4-01	High
TCGA-AX-A3G6	TCGA-AX-A3G6-01	High
TCGA-AX-A3G8	TCGA-AX-A3G8-01	High
TCGA-AX-A3GI	TCGA-AX-A3GI-01	High
TCGA-B5-A0JN	TCGA-B5-A0JN-01	High
TCGA-B5-A0JY	TCGA-B5-A0JY-01	High
TCGA-B5-A11E	TCGA-B5-A11E-01	High
TCGA-B5-A11X	TCGA-B5-A11X-01	High
TCGA-B5-A1MR	TCGA-B5-A1MR-01	High
TCGA-B5-A1N2	TCGA-B5-A1N2-01	High
TCGA-B5-A3FD	TCGA-B5-A3FD-01	High
TCGA-B5-A5OE	TCGA-B5-A5OE-01	High
TCGA-BG-A18C	TCGA-BG-A18C-01	High
TCGA-BG-A3PP	TCGA-BG-A3PP-01	High
TCGA-BK-A139	TCGA-BK-A139-01	High
TCGA-BS-A0TE	TCGA-BS-A0TE-01	High
TCGA-BS-A0TJ	TCGA-BS-A0TJ-01	High
TCGA-BS-A0U9	TCGA-BS-A0U9-01	High
TCGA-BS-A0UF	TCGA-BS-A0UF-01	High
TCGA-BS-A0UV	TCGA-BS-A0UV-01	High
TCGA-D1-A0ZP	TCGA-D1-A0ZP-01	High
TCGA-D1-A15X	TCGA-D1-A15X-01	High
TCGA-D1-A169	TCGA-D1-A169-01	High
TCGA-D1-A16I	TCGA-D1-A16I-01	High
TCGA-D1-A16J	TCGA-D1-A16J-01	High
TCGA-D1-A16N	TCGA-D1-A16N-01	High
TCGA-D1-A177	TCGA-D1-A177-01	High
TCGA-D1-A179	TCGA-D1-A179-01	High
TCGA-D1-A17K	TCGA-D1-A17K-01	High
TCGA-D1-A1NU	TCGA-D1-A1NU-01	High
TCGA-D1-A1NX	TCGA-D1-A1NX-01	High
TCGA-D1-A1O0	TCGA-D1-A1O0-01	High
TCGA-D1-A1O8	TCGA-D1-A1O8-01	High
TCGA-D1-A2G0	TCGA-D1-A2G0-01	High
TCGA-D1-A3DG	TCGA-D1-A3DG-01	High
TCGA-D1-A3DH	TCGA-D1-A3DH-01	High
TCGA-DF-A2KS	TCGA-DF-A2KS-01	High
TCGA-DF-A2KU	TCGA-DF-A2KU-01	High
TCGA-DF-A2L0	TCGA-DF-A2L0-01	High
TCGA-DI-A2QT	TCGA-DI-A2QT-01	High
TCGA-DI-A2QU	TCGA-DI-A2QU-01	High
TCGA-E6-A1LX	TCGA-E6-A1LX-01	High
TCGA-E6-A1LZ	TCGA-E6-A1LZ-01	High
TCGA-E6-A2P8	TCGA-E6-A2P8-01	High
TCGA-EO-A1Y5	TCGA-EO-A1Y5-01	High
TCGA-EO-A1Y7	TCGA-EO-A1Y7-01	High
TCGA-EO-A22S	TCGA-EO-A22S-01	High
TCGA-EO-A22T	TCGA-EO-A22T-01	High
TCGA-EO-A2CG	TCGA-EO-A2CG-01	High
TCGA-EO-A3AV	TCGA-EO-A3AV-01	High
TCGA-EO-A3AY	TCGA-EO-A3AY-01	High
TCGA-EO-A3B0	TCGA-EO-A3B0-01	High
TCGA-EO-A3B1	TCGA-EO-A3B1-01	High
TCGA-EO-A3KW	TCGA-EO-A3KW-01	High
TCGA-EY-A1GO	TCGA-EY-A1GO-01	High
TCGA-EY-A1GR	TCGA-EY-A1GR-01	High
TCGA-EY-A1GS	TCGA-EY-A1GS-01	High
TCGA-EY-A212	TCGA-EY-A212-01	High
TCGA-EY-A214	TCGA-EY-A214-01	High
TCGA-EY-A4KR	TCGA-EY-A4KR-01	High
TCGA-EY-A547	TCGA-EY-A547-01	High
TCGA-FI-A2CY	TCGA-FI-A2CY-01	High
TCGA-FI-A2D4	TCGA-FI-A2D4-01	High
TCGA-FI-A2D5	TCGA-FI-A2D5-01	High
TCGA-FI-A2D6	TCGA-FI-A2D6-01	High
TCGA-FI-A2EW	TCGA-FI-A2EW-01	High
TCGA-FI-A2EX	TCGA-FI-A2EX-01	High
TCGA-FI-A2F8	TCGA-FI-A2F8-01	High
TCGA-FI-A3PV	TCGA-FI-A3PV-01	High
TCGA-FI-A3PX	TCGA-FI-A3PX-01	High
TCGA-H5-A2HR	TCGA-H5-A2HR-01	High
TCGA-JU-AAVI	TCGA-JU-AAVI-01	High
TCGA-KP-A3VZ	TCGA-KP-A3VZ-01	High
TCGA-KP-A3W3	TCGA-KP-A3W3-01	High
TCGA-PG-A5BC	TCGA-PG-A5BC-01	High
TCGA-PG-A6IB	TCGA-PG-A6IB-01	High
TCGA-QS-A8F1	TCGA-QS-A8F1-01	High
TCGA-SL-A6J9	TCGA-SL-A6J9-01	High
TCGA-4E-A92E	TCGA-4E-A92E-01	Low
TCGA-5S-A9Q8	TCGA-5S-A9Q8-01	Low
TCGA-A5-A0GN	TCGA-A5-A0GN-01	Low
TCGA-A5-A0GQ	TCGA-A5-A0GQ-01	Low
TCGA-A5-A0GR	TCGA-A5-A0GR-01	Low
TCGA-A5-A0GU	TCGA-A5-A0GU-01	Low
TCGA-A5-A0GX	TCGA-A5-A0GX-01	Low
TCGA-A5-A0R9	TCGA-A5-A0R9-01	Low
TCGA-A5-A0VP	TCGA-A5-A0VP-01	Low
TCGA-A5-A0VQ	TCGA-A5-A0VQ-01	Low
TCGA-A5-A1OJ	TCGA-A5-A1OJ-01	Low
TCGA-A5-A1OK	TCGA-A5-A1OK-01	Low
TCGA-A5-AB3J	TCGA-A5-AB3J-01	Low
TCGA-AJ-A2QL	TCGA-AJ-A2QL-01	Low
TCGA-AJ-A3BH	TCGA-AJ-A3BH-01	Low
TCGA-AJ-A3NC	TCGA-AJ-A3NC-01	Low
TCGA-AJ-A3OJ	TCGA-AJ-A3OJ-01	Low
TCGA-AJ-A3OK	TCGA-AJ-A3OK-01	Low
TCGA-AJ-A8CT	TCGA-AJ-A8CT-01	Low
TCGA-AP-A05P	TCGA-AP-A05P-01	Low
TCGA-AP-A0LJ	TCGA-AP-A0LJ-01	Low
TCGA-AP-A0LL	TCGA-AP-A0LL-01	Low
TCGA-AP-A0LN	TCGA-AP-A0LN-01	Low
TCGA-AP-A1DP	TCGA-AP-A1DP-01	Low
TCGA-AP-A1DV	TCGA-AP-A1DV-01	Low
TCGA-AX-A05S	TCGA-AX-A05S-01	Low
TCGA-AX-A05T	TCGA-AX-A05T-01	Low
TCGA-AX-A05U	TCGA-AX-A05U-01	Low
TCGA-AX-A06J	TCGA-AX-A06J-01	Low
TCGA-AX-A0IS	TCGA-AX-A0IS-01	Low
TCGA-AX-A1CI	TCGA-AX-A1CI-01	Low
TCGA-AX-A1CJ	TCGA-AX-A1CJ-01	Low
TCGA-AX-A2H5	TCGA-AX-A2H5-01	Low
TCGA-AX-A3FT	TCGA-AX-A3FT-01	Low
TCGA-AX-A3GB	TCGA-AX-A3GB-01	Low
TCGA-B5-A0JS	TCGA-B5-A0JS-01	Low
TCGA-B5-A0K0	TCGA-B5-A0K0-01	Low
TCGA-B5-A0K2	TCGA-B5-A0K2-01	Low
TCGA-B5-A0K4	TCGA-B5-A0K4-01	Low
TCGA-B5-A0K6	TCGA-B5-A0K6-01	Low
TCGA-B5-A0K7	TCGA-B5-A0K7-01	Low
TCGA-B5-A11M	TCGA-B5-A11M-01	Low
TCGA-B5-A11N	TCGA-B5-A11N-01	Low
TCGA-B5-A11S	TCGA-B5-A11S-01	Low
TCGA-B5-A11Y	TCGA-B5-A11Y-01	Low
TCGA-B5-A11Z	TCGA-B5-A11Z-01	Low
TCGA-B5-A121	TCGA-B5-A121-01	Low
TCGA-B5-A1MZ	TCGA-B5-A1MZ-01	Low
TCGA-B5-A3FH	TCGA-B5-A3FH-01	Low
TCGA-B5-A5OC	TCGA-B5-A5OC-01	Low
TCGA-BG-A0LW	TCGA-BG-A0LW-01	Low
TCGA-BG-A0M2	TCGA-BG-A0M2-01	Low
TCGA-BG-A0M4	TCGA-BG-A0M4-01	Low
TCGA-BG-A0M9	TCGA-BG-A0M9-01	Low
TCGA-BG-A0MC	TCGA-BG-A0MC-01	Low
TCGA-BG-A0MK	TCGA-BG-A0MK-01	Low
TCGA-BG-A0MO	TCGA-BG-A0MO-01	Low
TCGA-BG-A0MU	TCGA-BG-A0MU-01	Low
TCGA-BG-A0RY	TCGA-BG-A0RY-01	Low
TCGA-BG-A0VT	TCGA-BG-A0VT-01	Low
TCGA-BG-A0W1	TCGA-BG-A0W1-01	Low
TCGA-BG-A0W2	TCGA-BG-A0W2-01	Low
TCGA-BG-A0YU	TCGA-BG-A0YU-01	Low
TCGA-BG-A186	TCGA-BG-A186-01	Low
TCGA-BG-A2AE	TCGA-BG-A2AE-01	Low
TCGA-BG-A2L7	TCGA-BG-A2L7-01	Low
TCGA-BK-A0CB	TCGA-BK-A0CB-01	Low
TCGA-BK-A13C	TCGA-BK-A13C-01	Low
TCGA-BK-A56F	TCGA-BK-A56F-01	Low
TCGA-BK-A6W4	TCGA-BK-A6W4-01	Low
TCGA-BS-A0T9	TCGA-BS-A0T9-01	Low
TCGA-BS-A0TC	TCGA-BS-A0TC-01	Low
TCGA-BS-A0TG	TCGA-BS-A0TG-01	Low
TCGA-BS-A0U5	TCGA-BS-A0U5-01	Low
TCGA-BS-A0U7	TCGA-BS-A0U7-01	Low
TCGA-BS-A0UA	TCGA-BS-A0UA-01	Low
TCGA-BS-A0UJ	TCGA-BS-A0UJ-01	Low
TCGA-BS-A0UM	TCGA-BS-A0UM-01	Low
TCGA-BS-A0UT	TCGA-BS-A0UT-01	Low
TCGA-BS-A0V7	TCGA-BS-A0V7-01	Low
TCGA-BS-A0VI	TCGA-BS-A0VI-01	Low
TCGA-BS-A0WQ	TCGA-BS-A0WQ-01	Low
TCGA-D1-A0ZN	TCGA-D1-A0ZN-01	Low
TCGA-D1-A0ZO	TCGA-D1-A0ZO-01	Low
TCGA-D1-A0ZR	TCGA-D1-A0ZR-01	Low
TCGA-D1-A0ZU	TCGA-D1-A0ZU-01	Low
TCGA-D1-A0ZV	TCGA-D1-A0ZV-01	Low
TCGA-D1-A0ZZ	TCGA-D1-A0ZZ-01	Low
TCGA-D1-A15W	TCGA-D1-A15W-01	Low
TCGA-D1-A15Z	TCGA-D1-A15Z-01	Low
TCGA-D1-A16B	TCGA-D1-A16B-01	Low
TCGA-D1-A16D	TCGA-D1-A16D-01	Low
TCGA-D1-A16F	TCGA-D1-A16F-01	Low
TCGA-D1-A16O	TCGA-D1-A16O-01	Low
TCGA-D1-A17A	TCGA-D1-A17A-01	Low
TCGA-D1-A17B	TCGA-D1-A17B-01	Low
TCGA-D1-A17C	TCGA-D1-A17C-01	Low
TCGA-D1-A17F	TCGA-D1-A17F-01	Low
TCGA-D1-A17H	TCGA-D1-A17H-01	Low
TCGA-D1-A17L	TCGA-D1-A17L-01	Low
TCGA-D1-A17N	TCGA-D1-A17N-01	Low
TCGA-D1-A17S	TCGA-D1-A17S-01	Low
TCGA-D1-A1NS	TCGA-D1-A1NS-01	Low
TCGA-D1-A1O5	TCGA-D1-A1O5-01	Low
TCGA-D1-A2G6	TCGA-D1-A2G6-01	Low
TCGA-D1-A3DA	TCGA-D1-A3DA-01	Low
TCGA-DF-A2KR	TCGA-DF-A2KR-01	Low
TCGA-DF-A2KZ	TCGA-DF-A2KZ-01	Low
TCGA-DI-A1C3	TCGA-DI-A1C3-01	Low
TCGA-EC-A24G	TCGA-EC-A24G-01	Low
TCGA-EO-A3AS	TCGA-EO-A3AS-01	Low
TCGA-EY-A1GD	TCGA-EY-A1GD-01	Low
TCGA-EY-A1GE	TCGA-EY-A1GE-01	Low
TCGA-EY-A1GF	TCGA-EY-A1GF-01	Low
TCGA-EY-A1GL	TCGA-EY-A1GL-01	Low
TCGA-EY-A1GT	TCGA-EY-A1GT-01	Low
TCGA-EY-A1GU	TCGA-EY-A1GU-01	Low
TCGA-EY-A1GW	TCGA-EY-A1GW-01	Low
TCGA-EY-A1GX	TCGA-EY-A1GX-01	Low
TCGA-EY-A2OM	TCGA-EY-A2OM-01	Low
TCGA-EY-A2OO	TCGA-EY-A2OO-01	Low
TCGA-EY-A548	TCGA-EY-A548-01	Low
TCGA-EY-A549	TCGA-EY-A549-01	Low
TCGA-FI-A2CX	TCGA-FI-A2CX-01	Low
TCGA-FI-A2D2	TCGA-FI-A2D2-01	Low
TCGA-FI-A2F9	TCGA-FI-A2F9-01	Low
TCGA-K6-A3WQ	TCGA-K6-A3WQ-01	Low
TCGA-KP-A3W0	TCGA-KP-A3W0-01	Low
TCGA-PG-A916	TCGA-PG-A916-01	Low
TCGA-PG-A917	TCGA-PG-A917-01	Low
TCGA-QF-A5YS	TCGA-QF-A5YS-01	Low
TCGA-QS-A5YQ	TCGA-QS-A5YQ-01	Low

### Sheet: SARC
Patient ID	Sample ID	Type
TCGA-3B-A9HJ	TCGA-3B-A9HJ-01	High
TCGA-3B-A9HL	TCGA-3B-A9HL-01	High
TCGA-3B-A9HS	TCGA-3B-A9HS-01	High
TCGA-3B-A9HV	TCGA-3B-A9HV-01	High
TCGA-3B-A9HY	TCGA-3B-A9HY-01	High
TCGA-3R-A8YX	TCGA-3R-A8YX-01	High
TCGA-DX-A1KW	TCGA-DX-A1KW-01	High
TCGA-DX-A1KX	TCGA-DX-A1KX-01	High
TCGA-DX-A1L0	TCGA-DX-A1L0-01	High
TCGA-DX-A1L3	TCGA-DX-A1L3-01	High
TCGA-DX-A3LS	TCGA-DX-A3LS-01	High
TCGA-DX-A3LT	TCGA-DX-A3LT-01	High
TCGA-DX-A3M2	TCGA-DX-A3M2-01	High
TCGA-DX-A3U7	TCGA-DX-A3U7-01	High
TCGA-DX-A3UC	TCGA-DX-A3UC-01	High
TCGA-DX-A48R	TCGA-DX-A48R-01	High
TCGA-DX-A6BA	TCGA-DX-A6BA-01	High
TCGA-DX-A7EF	TCGA-DX-A7EF-01	High
TCGA-DX-A7EI	TCGA-DX-A7EI-01	High
TCGA-DX-A7EN	TCGA-DX-A7EN-01	High
TCGA-DX-A7ET	TCGA-DX-A7ET-01	High
TCGA-DX-A7EU	TCGA-DX-A7EU-01	High
TCGA-DX-A8BH	TCGA-DX-A8BH-01	High
TCGA-DX-A8BL	TCGA-DX-A8BL-01	High
TCGA-DX-A8BM	TCGA-DX-A8BM-01	High
TCGA-DX-A8BN	TCGA-DX-A8BN-01	High
TCGA-DX-A8BP	TCGA-DX-A8BP-01	High
TCGA-DX-A8BS	TCGA-DX-A8BS-01	High
TCGA-DX-A8BU	TCGA-DX-A8BU-01	High
TCGA-DX-A8BZ	TCGA-DX-A8BZ-01	High
TCGA-DX-AATS	TCGA-DX-AATS-01	High
TCGA-DX-AB2E	TCGA-DX-AB2E-01	High
TCGA-DX-AB2O	TCGA-DX-AB2O-01	High
TCGA-DX-AB2T	TCGA-DX-AB2T-01	High
TCGA-DX-AB2W	TCGA-DX-AB2W-01	High
TCGA-DX-AB30	TCGA-DX-AB30-01	High
TCGA-DX-AB32	TCGA-DX-AB32-01	High
TCGA-DX-AB35	TCGA-DX-AB35-01	High
TCGA-DX-AB3A	TCGA-DX-AB3A-01	High
TCGA-FX-A3TO	TCGA-FX-A3TO-01	High
TCGA-HB-A3L4	TCGA-HB-A3L4-01	High
TCGA-HB-A3YV	TCGA-HB-A3YV-01	High
TCGA-HS-A5N8	TCGA-HS-A5N8-01	High
TCGA-IS-A3KA	TCGA-IS-A3KA-01	High
TCGA-IW-A3M5	TCGA-IW-A3M5-01	High
TCGA-JV-A5VF	TCGA-JV-A5VF-01	High
TCGA-JV-A75J	TCGA-JV-A75J-01	High
TCGA-K1-A42W	TCGA-K1-A42W-01	High
TCGA-K1-A6RU	TCGA-K1-A6RU-01	High
TCGA-K1-A6RV	TCGA-K1-A6RV-01	High
TCGA-KD-A5QU	TCGA-KD-A5QU-01	High
TCGA-KF-A41W	TCGA-KF-A41W-01	High
TCGA-LI-A9QH	TCGA-LI-A9QH-01	High
TCGA-QC-A7B5	TCGA-QC-A7B5-01	High
TCGA-QC-AA9N	TCGA-QC-AA9N-01	High
TCGA-QQ-A5VD	TCGA-QQ-A5VD-01	High
TCGA-QQ-A8VF	TCGA-QQ-A8VF-01	High
TCGA-SI-A71Q	TCGA-SI-A71Q-01	High
TCGA-UE-A6QU	TCGA-UE-A6QU-01	High
TCGA-X6-A7WC	TCGA-X6-A7WC-01	High
TCGA-X6-A7WD	TCGA-X6-A7WD-01	High
TCGA-X9-A971	TCGA-X9-A971-01	High
TCGA-Z4-AAPG	TCGA-Z4-AAPG-01	High
TCGA-3B-A9HI	TCGA-3B-A9HI-01	Low
TCGA-3B-A9HP	TCGA-3B-A9HP-01	Low
TCGA-3B-A9HQ	TCGA-3B-A9HQ-01	Low
TCGA-3B-A9HZ	TCGA-3B-A9HZ-01	Low
TCGA-3B-A9I1	TCGA-3B-A9I1-01	Low
TCGA-DX-A1KZ	TCGA-DX-A1KZ-01	Low
TCGA-DX-A1L2	TCGA-DX-A1L2-01	Low
TCGA-DX-A23U	TCGA-DX-A23U-01	Low
TCGA-DX-A2J4	TCGA-DX-A2J4-01	Low
TCGA-DX-A3UB	TCGA-DX-A3UB-01	Low
TCGA-DX-A48J	TCGA-DX-A48J-01	Low
TCGA-DX-A48P	TCGA-DX-A48P-01	Low
TCGA-DX-A48U	TCGA-DX-A48U-01	Low
TCGA-DX-A6B7	TCGA-DX-A6B7-01	Low
TCGA-DX-A6B9	TCGA-DX-A6B9-01	Low
TCGA-DX-A6BB	TCGA-DX-A6BB-01	Low
TCGA-DX-A6BE	TCGA-DX-A6BE-01	Low
TCGA-DX-A6BH	TCGA-DX-A6BH-01	Low
TCGA-DX-A6YR	TCGA-DX-A6YR-01	Low
TCGA-DX-A6YZ	TCGA-DX-A6YZ-01	Low
TCGA-DX-A6Z2	TCGA-DX-A6Z2-01	Low
TCGA-DX-A7EL	TCGA-DX-A7EL-01	Low
TCGA-DX-A7EQ	TCGA-DX-A7EQ-01	Low
TCGA-DX-A7ES	TCGA-DX-A7ES-01	Low
TCGA-DX-AB2J	TCGA-DX-AB2J-01	Low
TCGA-DX-AB2L	TCGA-DX-AB2L-01	Low
TCGA-DX-AB2V	TCGA-DX-AB2V-01	Low
TCGA-DX-AB2X	TCGA-DX-AB2X-01	Low
TCGA-DX-AB3B	TCGA-DX-AB3B-01	Low
TCGA-DX-AB3C	TCGA-DX-AB3C-01	Low
TCGA-FX-A3NJ	TCGA-FX-A3NJ-01	Low
TCGA-FX-A76Y	TCGA-FX-A76Y-01	Low
TCGA-FX-A8OO	TCGA-FX-A8OO-01	Low
TCGA-HB-A5W3	TCGA-HB-A5W3-01	Low
TCGA-IE-A4EI	TCGA-IE-A4EI-01	Low
TCGA-IE-A4EK	TCGA-IE-A4EK-01	Low
TCGA-IS-A3K8	TCGA-IS-A3K8-01	Low
TCGA-IW-A3M4	TCGA-IW-A3M4-01	Low
TCGA-K1-A3PO	TCGA-K1-A3PO-01	Low
TCGA-K1-A42X	TCGA-K1-A42X-01	Low
TCGA-K1-A6RT	TCGA-K1-A6RT-01	Low
TCGA-KD-A5QT	TCGA-KD-A5QT-01	Low
TCGA-MJ-A68J	TCGA-MJ-A68J-01	Low
TCGA-MO-A47P	TCGA-MO-A47P-01	Low
TCGA-MO-A47R	TCGA-MO-A47R-01	Low
TCGA-PC-A5DK	TCGA-PC-A5DK-01	Low
TCGA-PC-A5DL	TCGA-PC-A5DL-01	Low
TCGA-PC-A5DO	TCGA-PC-A5DO-01	Low
TCGA-QQ-A5V9	TCGA-QQ-A5V9-01	Low
TCGA-QQ-A5VC	TCGA-QQ-A5VC-01	Low
TCGA-QQ-A8VB	TCGA-QQ-A8VB-01	Low
TCGA-QQ-A8VD	TCGA-QQ-A8VD-01	Low
TCGA-QQ-A8VG	TCGA-QQ-A8VG-01	Low
TCGA-RN-A68Q	TCGA-RN-A68Q-01	Low
TCGA-SI-A71P	TCGA-SI-A71P-01	Low
TCGA-UE-A6QT	TCGA-UE-A6QT-01	Low
TCGA-VT-A80J	TCGA-VT-A80J-01	Low
TCGA-WK-A8XT	TCGA-WK-A8XT-01	Low
TCGA-X2-A95T	TCGA-X2-A95T-01	Low
TCGA-X6-A8C3	TCGA-X6-A8C3-01	Low
TCGA-X6-A8C5	TCGA-X6-A8C5-01	Low
TCGA-X6-A8C7	TCGA-X6-A8C7-01	Low
TCGA-Z4-A8JB	TCGA-Z4-A8JB-01	Low
