## Supplementary Table 3 for "Replicative Instability Drives Cancer Progression"

### Sheet: Effector Classification
	Direct Reversal Repair (DR)			Essentiality Scaling Factor (ESF)	Class
	Gene	ESF		3	Core component or irreplaceable factor
	MGMT	3		2	Important factor or can be compensated for
	ALKBH2	2		1	Accessory factor or unknown function
	ALKBH3	2
	Total # genes	3
	Mismatch Repair (MMR)
	Gene	ESF
	MLH1	3
	MLH3	2
	MSH2	3
	MSH6	3
	MSH3	2
	PMS1	3
	PMS2	3
	PMS2P3	1
	EXO1	3
	Total # genes	9
	Nucleotide Excision Repair (NER)
	Gene	ESF
	XPA	3
	XPC	3
	ERCC6	3
	ERCC5	3
	DDB2	3
	ERCC1	3
	CUL4A	2
	CETN2	2
	RBX1	2
	ERCC4	3
	GTF2H1	3
	GTF2H5	3
	MNAT1	1
	RAD23B	3
	RAD23A	2
	ERCC8	3
	ERCC2	3
	ERCC3	3
	DDB1	3
	CUL4B	2
	GTF2H4	3
	GTF2H3	3
	GTF2H2	3
	Total # genes	23
	Base Excision Repair (BER)
	Gene	ESF
	LIG1	3
	PARP4	1
	PARP3	2
	PARP2	3
	PARP1	3
	NEIL1	3
	NEIL2	3
	MPG	3
	POLB	3
	XRCC1	3
	OGG1	2
	NTHL1	2
	APLF	2
	APEX1	3
	APEX2	2
	MBD4	2
	MUTYH	2
	NEIL3	2
	PNKP	3
	SMUG1	2
	UNG2	2
	TDG	2
	Total # genes	22
	Translesion Synthesis (TLS)
	Gene	ESF
	VCP	1
	USP10	1
	UBE2L6	1
	TRIM25	1
	SPRTN	2
	REV3L	3
	REV1	3
	RCHY1	3
	POLK	3
	POLI	2
	POLH	2
	UBC	1
	USP43	1
	Total # genes	13
	Non-homologous end joining (NHEJ)
	Gene	ESF
	XRCC5	3
	XRCC6	3
	XRCC4	3
	LIG4	3
	PRKDC	3
	POLM	3
	NHEJ1	3
	DNTT	2
	TP53BP1	3
	Total # genes	9
	Fanconi Anemia (FA)
	Gene	ESF
	SLX4	3
	FANCM	3
	FANCL	3
	FANCI	3
	FANCG	3
	FANCF	3
	FANCE	3
	FANCD2	3
	FANCC	3
	FANCB	3
	FANCA	3
	BRIP1	3
	FAAP24	3
	FAAP20	3
	Total # genes	15
	Homologous Recombination (HR)
	Gene	ESF
	XRCC3	3
	XRCC2	3
	TOP3A	2
	RBBP8	3
	RAD54L	3
	RAD54B	3
	RAD51	3
	NBN	3
	MUS81	3
	GEN1	2
	EME1	3
	BRCA1	3
	BLM	3
	SLX1A	2
	SLX1B	2
	RAD52	2
	SHFM1	1
	EME2	2
	PARPBP	3
	BRCA2	3
	RAD50	3
	MRE11	3
	PALB2	3
	Total # genes	23
	Checkpoint Signaling
	Gene	ESF
	RAD9A	3
	RAD9B	2
	RAD1	3
	HUS1	3
	CHEK1	3
	CHEK2	3
	ATR	3
	ATM	3
	TIPIN	3
	TIMELESS	3
	ATRIP	3
	Total # genes	11
	Microhomology mediated end joining (MMEJ)
	Gene	ESF
	POLQ	3
	PARP1	3
	PARP2	3
	FEN1	3
	LIG3	3
	Total # genes	5

### Sheet: LUAD
	Direct Reversal Repair (DR)
	Gene	Scaling Factor	Log2FC	Score	Negative Regulator	NR Adjustment		WE Score
	MGMT	3	NDE	0	No			0.226667
	ALKBH2	2	0.71	1.42	No
	ALKBH3	2	-0.37	-0.74	No
	Total # genes	3
	Mismatch Repair (MMR)
	Gene	Scaling Factor	Log2FC	Score	Negative Regulator	NR Adjustment		WE Score
	MLH1	3	-0.14	-0.42	No			1.71778
	MLH3	2	-0.16	-0.32	No
	MSH2	3	0.92	2.76	No
	MSH6	3	0.9	2.7	No
	MSH3	2	-0.24	-0.48	No
	PMS1	3	0.25	0.75	No
	PMS2	3	0.28	0.84	No
	PMS2P3	1	NDE	0	No
	EXO1	3	3.21	9.63	No
	Total # genes	9
	Nucleotide Excision Repair (NER)
	Gene	Scaling Factor	Log2FC	Score	Negative Regulator	NR Adjustment		WE Score
	XPA	3	-0.44	-1.32	No			0.0730435
	XPC	3	-0.81	-2.43	No
	ERCC6	3	-0.23	-0.69	No
	ERCC5	3	-0.48	-1.44	No
	DDB2	3	-0.24	-0.72	No
	ERCC1	3	NDE	0	No
	CUL4A	2	NDE	0	No
	CETN2	2	NDE	0	No
	RBX1	2	NDE	0	No
	ERCC4	3	NDE	0	No
	GTF2H1	3	NDE	0	No
	GTF2H5	3	NDE	0	No
	MNAT1	1	0.31	0.31	No
	RAD23B	3	0.35	1.05	No
	RAD23A	2	0.28	0.56	No
	ERCC8	3	0.15	0.45	No
	ERCC2	3	0.19	0.57	No
	ERCC3	3	0.17	0.51	No
	DDB1	3	0.11	0.33	No
	CUL4B	2	0.18	0.36	No
	GTF2H4	3	0.47	1.41	No
	GTF2H3	3	0.49	1.47	No
	GTF2H2	3	0.42	1.26	No
	Total # genes	23
	Base Excision Repair (BER)
	Gene	Scaling Factor	Log2FC	Score	Negative Regulator	NR Adjustment		WE Score
	LIG1	3	0.87	2.61	No			0.680909
	PARP4	1	-0.65	-0.65	No
	PARP3	2	-0.72	-1.44	No
	PARP2	3	0.82	2.46	No
	PARP1	3	0.49	1.47	No
	NEIL1	3	-1.4	-4.2	No
	NEIL2	3	-0.34	-1.02	No
	MPG	3	-0.31	-0.93	No
	POLB	3	0.26	0.78	No
	XRCC1	3	NDE	0	No
	OGG1	2	NDE	0	No
	NTHL1	2	NDE	0	No
	APLF	2	NDE	0	No
	APEX1	3	0.42	1.26	No
	APEX2	2	0.48	0.96	No
	MBD4	2	0.36	0.72	No
	MUTYH	2	0.4	0.8	No
	NEIL3	2	3.04	6.08	No
	PNKP	3	0.36	1.08	No
	SMUG1	2	0.55	1.1	No
	UNG2	2	1.03	2.06	No
	TDG	2	0.92	1.84	No
	Total # genes	22
	Translesion Synthesis (TLS)
	Gene	Scaling Factor	Log2FC	Score	Negative Regulator	NR Adjustment		WE Score
	VCP	1	0.19	0.19	No			-0.240769
	USP10	1	0.22	0.22	No
	UBE2L6	1	0.4	0.4	No
	TRIM25	1	0.32	0.32	No
	SPRTN	2	0.25	0.5	No
	REV3L	3	-0.44	-1.32	No
	REV1	3	-0.43	-1.29	No
	RCHY1	3	-0.31	0.93	Yes	-1
	POLK	3	-0.54	-1.62	No
	POLI	2	-0.42	-0.84	No
	POLH	2	-0.31	-0.62	No
	UBC	1	NDE	0	No
	USP43	1	NDE	0	No
	Total # genes	13
	Non-homologous end joining (NHEJ)
	Gene	Scaling Factor	Log2FC	Score	Negative Regulator	NR Adjustment		WE Score
	XRCC5	3	0.27	0.81	No			0.153333
	XRCC6	3	NDE	0	No
	XRCC4	3	NDE	0	No
	LIG4	3	-0.3	-0.9	No
	PRKDC	3	0.92	2.76	No
	POLM	3	-0.18	-0.54	No
	NHEJ1	3	-0.25	-0.75	No
	DNTT	2	NDE	0	No
	TP53BP1	3	NDE	0	No
	Total # genes	9
	Fanconi Anemia (FA)
	Gene	Scaling Factor	Log2FC	Score	Negative Regulator	NR Adjustment		WE Score
	SLX4	3	0.26	0.78	No			3.16071
	FANCM	3	0.86	2.58	No
	FANCL	3	0.54	1.62	No
	FANCI	3	1.87	5.61	No
	FANCG	3	1.26	3.78	No
	FANCF	3	0.23	0.69	No
	FANCE	3	0.42	1.26	No
	FANCD2	3	1.37	4.11	No
	FANCC	3	0.65	1.95	No
	FANCB	3	2.06	6.18	No
	FANCA	3	1.54	4.62	No
	BRIP1	3	2.3	6.9	No
	FAAP24	3	1.39	4.17	No
	FAAP20	3	NDE	0	No
	Total # genes	14
	Homologous Recombination (HR)
	Gene	Scaling Factor	Log2FC	Score	Negative Regulator	NR Adjustment		WE Score
	XRCC3	3	1.09	3.27	No			2.57478
	XRCC2	3	2.48	7.44	No
	TOP3A	2	0.45	0.9	No
	RBBP8	3	0.51	1.53	No
	RAD54L	3	3.09	9.27	No
	RAD54B	3	1.76	5.28	No
	RAD51	3	2.41	7.23	No
	NBN	3	0.39	1.17	No
	MUS81	3	0.28	0.84	No
	GEN1	2	1.13	2.26	No
	EME1	3	2.55	7.65	No
	BRCA1	3	2.09	6.27	No
	BLM	3	2	6	No
	PALB2	3	0.32	0.96	No
	SLX1A	2	NDE	0	No
	SLX1B	2	NDE	0	No
	RAD52	2	NDE	0	No
	SHFM1	1	0.71	0.71	No
	EME2	2	NDE	0	No
	PARPBP	3	2.12	-6.36	Yes	-1
	BRCA2	3	1.53	4.59	No
	RAD50	3	-0.25	-0.75	No
	MRE11	3	0.32	0.96	No
	Total # genes	23
	Checkpoint Signaling
	Gene	Scaling Factor	Log2FC	Score	Negative Regulator	NR Adjustment		WE Score
	RAD9A	3	0.55	1.65	No			2.1
	RAD9B	2	0.51	1.02	No
	RAD1	3	0.3	0.9	No
	HUS1	3	0.25	0.75	No
	CHEK1	3	2.1	6.3	No
	CHEK2	3	1.45	4.35	No
	ATR	3	0.34	1.02	No
	ATM	3	-0.26	-0.78	No
	TIPIN	3	0.9	2.7	No
	TIMELESS	3	1.6	4.8	No
	ATRIP	3	0.13	0.39	No
	Total # genes	11
	Microhomology mediated end joining (MMEJ)
	Gene	Scaling Factor	Log2FC	Score	Negative Regulator	NR Adjustment		WE Score
	POLQ	3	2.99	8.97	No			3.93
	PARP1	3	0.49	1.47	No
	PARP2	3	0.82	2.46	No
	FEN1	3	1.65	4.95	No
	LIG3	3	0.6	1.8	No
	Total # genes	5

### Sheet: IDHMut LGG
	Direct Reversal Repair (DR)
	Gene	Scaling Factor	Log2FC	Score	Negative Regulator	NR Adjustment		WE Score
	MGMT	3	-0.58	-1.74	No			-0.306667
	ALKBH2	2	0.41	0.82	No
	ALKBH3	2	NDE	0	No
	Total # genes	3
	Mismatch Repair (MMR)
	Gene	Scaling Factor	Log2FC	Score	Negative Regulator	NR Adjustment		WE Score
	MLH1	3	0.33	0.99	No			1.69
	MLH3	2	NDE	0	No
	MSH2	3	0.31	0.93	No
	MSH6	3	0.48	1.44	No
	MSH3	2	NDE	0	No
	PMS1	3	0.16	0.48	No
	PMS2	3	0.14	0.42	No
	PMS2P3	1	0.42	0.42	No
	EXO1	3	3.51	10.53	No
	Total # genes	9
	Nucleotide Excision Repair (NER)
	Gene	Scaling Factor	Log2FC	Score	Negative Regulator	NR Adjustment		WE Score
	XPA	3	NDE	0	No			0.171739
	XPC	3	NDE	0	No
	ERCC6	3	NDE	0	No
	ERCC5	3	0.21	0.63	No
	DDB2	3	NDE	0	No
	ERCC1	3	0.17	0.51	No
	CUL4A	2	NDE	0	No
	CETN2	2	-0.22	-0.44	No
	RBX1	2	NDE	0	No
	ERCC4	3	NDE	0	No
	GTF2H1	3	NDE	0	No
	GTF2H5	3	-0.23	-0.69	No
	MNAT1	1	0.19	0.19	No
	RAD23B	3	0.11	0.33	No
	RAD23A	2	NDE	0	No
	ERCC8	3	0.24	0.72	No
	ERCC2	3	NDE	0	No
	ERCC3	3	0.13	0.39	No
	DDB1	3	NDE	0	No
	CUL4B	2	NDE	0	No
	GTF2H4	3	0.3	0.9	No
	GTF2H3	3	NDE	0	No
	GTF2H2	3	0.47	1.41	No
	Total # genes	23
	Base Excision Repair (BER)
	Gene	Scaling Factor	Log2FC	Score	Negative Regulator	NR Adjustment		WE Score
	LIG1	3	0.69	2.07	No			0.654545
	PARP4	1	NDE	0	No
	PARP3	2	NDE	0	No
	PARP2	3	0.24	0.72	No
	PARP1	3	0.12	0.36	No
	NEIL1	3	NDE	0	No
	NEIL2	3	NDE	0	No
	MPG	3	NDE	0	No
	POLB	3	NDE	0	No
	XRCC1	3	NDE	0	No
	OGG1	2	NDE	0	No
	NTHL1	2	0.28	0.56	No
	APLF	2	NDE	0	No
	APEX1	3	0.39	1.17	No
	APEX2	2	0.34	0.68	No
	MBD4	2	NDE	0	No
	MUTYH	2	0.32	0.64	No
	NEIL3	2	3.37	6.74	No
	PNKP	3	NDE	0	No
	SMUG1	2	0.18	0.36	No
	UNG2	2	0.17	0.34	No
	TDG	2	0.38	0.76	No
	Total # genes	22
	Translesion Synthesis (TLS)
	Gene	Scaling Factor	Log2FC	Score	Negative Regulator	NR Adjustment		WE Score
	VCP	1	0.09	0.09	No			0.249231
	USP10	1	NDE	0	No
	UBE2L6	1	0.2	0.2	No
	TRIM25	1	0.22	0.22	No
	SPRTN	2	NDE	0	No
	REV3L	3	0.33	0.99	No
	REV1	3	0.09	0.27	No
	RCHY1	3	-0.24	0.72	Yes	-1
	POLK	3	NDE	0	No
	POLI	2	NDE	0	No
	POLH	2	0.48	0.96	No
	UBC	1	-0.21	-0.21	No
	USP43	1	NDE	0	No
	Total # genes	13
	Non-homologous end joining (NHEJ)
	Gene	Scaling Factor	Log2FC	Score	Negative Regulator	NR Adjustment		WE Score
	XRCC5	3	0.16	0.48	No			0.336667
	XRCC6	3	0.13	0.39	No
	XRCC4	3	0.29	0.87	No
	LIG4	3	-0.23	-0.69	No
	PRKDC	3	0.24	0.72	No
	POLM	3	0.21	0.63	No
	NHEJ1	3	0.21	0.63	No
	DNTT	2	NDE	0	No
	TP53BP1	3	NDE	0	No
	Total # genes	9
	Fanconi Anemia (FA)
	Gene	Scaling Factor	Log2FC	Score	Negative Regulator	NR Adjustment		WE Score
	SLX4	3	0.32	0.96	No			3.34286
	FANCM	3	0.55	1.65	No
	FANCL	3	0.21	0.63	No
	FANCI	3	2.18	6.54	No
	FANCG	3	0.8	2.4	No
	FANCF	3	0.16	0.48	No
	FANCE	3	0.58	1.74	No
	FANCD2	3	2.16	6.48	No
	FANCC	3	1.22	3.66	No
	FANCB	3	1.05	3.15	No
	FANCA	3	2.1	6.3	No
	BRIP1	3	2.97	8.91	No
	FAAP24	3	0.93	2.79	No
	FAAP20	3	0.37	1.11	No
	Total # genes	14
	Homologous Recombination (HR)
	Gene	Scaling Factor	Log2FC	Score	Negative Regulator	NR Adjustment		WE Score
	XRCC3	3	0.29	0.87	No			2.00826
	XRCC2	3	1.46	4.38	No
	TOP3A	2	0.46	0.92	No
	RBBP8	3	0.8	2.4	No
	RAD54L	3	2.72	8.16	No
	RAD54B	3	1.07	3.21	No
	RAD51	3	2.72	8.16	No
	NBN	3	NDE	0	No
	MUS81	3	0.2	0.6	No
	GEN1	2	1.02	2.04	No
	EME1	3	2.08	6.24	No
	BRCA1	3	0.75	2.25	No
	BLM	3	0.62	1.86	No
	PALB2	3	0.28	0.84	No
	SLX1A	2	NDE	0	No
	SLX1B	2	0.3	0.6	No
	RAD52	2	0.28	0.56	No
	SHFM1	1	0.28	0.28	No
	EME2	2	NDE	0	No
	PARPBP	3	1.55	-4.65	Yes	-1
	BRCA2	3	2.26	6.78	No
	RAD50	3	NDE	0	No
	MRE11	3	0.23	0.69	No
	Total # genes	23
	Checkpoint Signaling
	Gene	Scaling Factor	Log2FC	Score	Negative Regulator	NR Adjustment		WE Score
	RAD9A	3	0.21	0.63	No			1.53818
	RAD9B	2	NDE	0	No
	RAD1	3	0.27	0.81	No
	HUS1	3	0.11	0.33	No
	CHEK1	3	1.27	3.81	No
	CHEK2	3	1.67	5.01	No
	ATR	3	NDE	0	No
	ATM	3	-0.17	-0.51	No
	TIPIN	3	0.29	0.87	No
	TIMELESS	3	1.63	4.89	No
	ATRIP	3	0.36	1.08	No
	Total # genes	11
	Microhomology mediated end joining (MMEJ)
	Gene	Scaling Factor	Log2FC	Score	Negative Regulator	NR Adjustment		WE Score
	POLQ	3	2.94	8.82	No			2.784
	PARP1	3	0.12	0.36	No
	PARP2	3	0.24	0.72	No
	FEN1	3	1	3	No
	LIG3	3	0.34	1.02	No
	Total # genes	5

### Sheet: PAAD
	Direct Reversal Repair (DR)
	Gene	Scaling Factor	Log2FC	Score	Negative Regulator	NR Adjustment		WE Score
	MGMT	3	0.54	1.62	No			0.54
	ALKBH2	2	NDE	0	No
	ALKBH3	2	NDE	0	No
	Total # genes	3
	Mismatch Repair (MMR)
	Gene	Scaling Factor	Log2FC	Score	Negative Regulator	NR Adjustment		WE Score
	MLH1	3	NDE	0	No			0.736667
	MLH3	2	-0.22	-0.44	No
	MSH2	3	0.32	0.96	No
	MSH6	3	0.21	0.63	No
	MSH3	2	-0.38	-0.76	No
	PMS1	3	NDE	0	No
	PMS2	3	NDE	0	No
	PMS2P3	1	NDE	0	No
	EXO1	3	2.08	6.24	No
	Total # genes	9
	Nucleotide Excision Repair (NER)
	Gene	Scaling Factor	Log2FC	Score	Negative Regulator	NR Adjustment		WE Score
	XPA	3	-0.28	-0.84	No			-0.118696
	XPC	3	-0.34	-1.02	No
	ERCC6	3	-0.32	-0.96	No
	ERCC5	3	NDE	0	No
	DDB2	3	NDE	0	No
	ERCC1	3	NDE	0	No
	CUL4A	2	NDE	0	No
	CETN2	2	NDE	0	No
	RBX1	2	0.34	0.68	No
	ERCC4	3	-0.47	-1.41	No
	GTF2H1	3	NDE	0	No
	GTF2H5	3	NDE	0	No
	MNAT1	1	NDE	0	No
	RAD23B	3	NDE	0	No
	RAD23A	2	0.35	0.7	No
	ERCC8	3	-0.28	-0.84	No
	ERCC2	3	0.23	0.69	No
	ERCC3	3	NDE	0	No
	DDB1	3	NDE	0	No
	CUL4B	2	-0.21	-0.42	No
	GTF2H4	3	0.23	0.69	No
	GTF2H3	3	NDE	0	No
	GTF2H2	3	NDE	0	No
	Total # genes	23
	Base Excision Repair (BER)
	Gene	Scaling Factor	Log2FC	Score	Negative Regulator	NR Adjustment		WE Score
	LIG1	3	0.65	1.95	No			0.603182
	PARP4	1	NDE	0	No
	PARP3	2	NDE	0	No
	PARP2	3	NDE	0	No
	PARP1	3	0.23	0.69	No
	NEIL1	3	NDE	0	No
	NEIL2	3	NDE	0	No
	MPG	3	0.52	1.56	No
	POLB	3	NDE	0	No
	XRCC1	3	NDE	0	No
	OGG1	2	NDE	0	No
	NTHL1	2	0.41	0.82	No
	APLF	2	NDE	0	No
	APEX1	3	0.21	0.63	No
	APEX2	2	0.37	0.74	No
	MBD4	2	NDE	0	No
	MUTYH	2	0.37	0.74	No
	NEIL3	2	1.69	3.38	No
	PNKP	3	0.52	1.56	No
	SMUG1	2	0.28	0.56	No
	UNG2	2	0.32	0.64	No
	TDG	2	NDE	0	No
	Total # genes	22
	Translesion Synthesis (TLS)
	Gene	Scaling Factor	Log2FC	Score	Negative Regulator	NR Adjustment		WE Score
	VCP	1	0.23	0.23	No			-0.413077
	USP10	1	0.16	0.16	No
	UBE2L6	1	NDE	0	No
	TRIM25	1	NDE	0	No
	SPRTN	2	NDE	0	No
	REV3L	3	-1.01	-3.03	No
	REV1	3	-0.21	-0.63	No
	RCHY1	3	-0.4	1.2	Yes	-1
	POLK	3	-0.69	-2.07	No
	POLI	2	-0.77	-1.54	No
	POLH	2	NDE	0	No
	UBC	1	0.31	0.31	No
	USP43	1	NDE	0	No
	Total # genes	13
	Non-homologous end joining (NHEJ)
	Gene	Scaling Factor	Log2FC	Score	Negative Regulator	NR Adjustment		WE Score
	XRCC5	3	0.22	0.66	No			-0.0433333
	XRCC6	3	0.22	0.66	No
	XRCC4	3	NDE	0	No
	LIG4	3	-0.54	-1.62	No
	PRKDC	3	NDE	0	No
	POLM	3	0.28	0.84	No
	NHEJ1	3	NDE	0	No
	DNTT	2	NDE	0	No
	TP53BP1	3	-0.31	-0.93	No
	Total # genes	9
	Fanconi Anemia (FA)
	Gene	Scaling Factor	Log2FC	Score	Negative Regulator	NR Adjustment		WE Score
	SLX4	3	NDE	0	No			2.04857
	FANCM	3	NDE	0	No
	FANCL	3	NDE	0	No
	FANCI	3	1.38	4.14	No
	FANCG	3	0.58	1.74	No
	FANCF	3	NDE	0	No
	FANCE	3	0.64	1.92	No
	FANCD2	3	1.26	3.78	No
	FANCC	3	NDE	0	No
	FANCB	3	1.22	3.66	No
	FANCA	3	2.01	6.03	No
	BRIP1	3	1.23	3.69	No
	FAAP24	3	0.69	2.07	No
	FAAP20	3	0.55	1.65	No
	Total # genes	14
	Homologous Recombination (HR)
	Gene	Scaling Factor	Log2FC	Score	Negative Regulator	NR Adjustment		WE Score
	XRCC3	3	0.74	2.22	No			1.62696
	XRCC2	3	1.29	3.87	No
	TOP3A	2	NDE	0	No
	RBBP8	3	NDE	0	No
	RAD54L	3	2.4	7.2	No
	RAD54B	3	0.93	2.79	No
	RAD51	3	2.02	6.06	No
	NBN	3	NDE	0	No
	MUS81	3	0.22	0.66	No
	GEN1	2	0.42	0.84	No
	EME1	3	1.93	5.79	No
	BRCA1	3	0.62	1.86	No
	BLM	3	1.43	4.29	No
	PALB2	3	NDE	0	No
	SLX1A	2	NDE	0	No
	SLX1B	2	0.77	1.54	No
	RAD52	2	NDE	0	No
	SHFM1	1	0.6	0.6	No
	EME2	2	NDE	0	No
	PARPBP	3	0.85	-2.55	Yes	-1
	BRCA2	3	0.75	2.25	No
	RAD50	3	NDE	0	No
	MRE11	3	NDE	0	No
	Total # genes	23
	Checkpoint Signaling
	Gene	Scaling Factor	Log2FC	Score	Negative Regulator	NR Adjustment		WE Score
	RAD9A	3	0.45	1.35	No			0.924545
	RAD9B	2	0.45	0.9	No
	RAD1	3	NDE	0	No
	HUS1	3	NDE	0	No
	CHEK1	3	1.06	3.18	No
	CHEK2	3	1.05	3.15	No
	ATR	3	NDE	0	No
	ATM	3	-0.56	-1.68	No
	TIPIN	3	0.35	1.05	No
	TIMELESS	3	0.46	1.38	No
	ATRIP	3	0.28	0.84	No
	Total # genes	11
	Microhomology mediated end joining (MMEJ)
	Gene	Scaling Factor	Log2FC	Score	Negative Regulator	NR Adjustment		WE Score
	POLQ	3	2.04	6.12	No			1.998
	PARP1	3	0.23	0.69	No
	PARP2	3	NDE	0	No
	FEN1	3	1.06	3.18	No
	LIG3	3	NDE	0	No
	Total # genes	5

### Sheet: UCEC
	Direct Reversal Repair (DR)
	Gene	Scaling Factor	Log2FC	Score	Negative Regulator	NR Adjustment		WE Score
	MGMT	3	NDE	0	No			0.273333
	ALKBH2	2	0.41	0.82	No
	ALKBH3	2	NDE	0	No
	Total # genes	3
	Mismatch Repair (MMR)
	Gene	Scaling Factor	Log2FC	Score	Negative Regulator	NR Adjustment		WE Score
	MLH1	3	NDE	0	No			1.02333
	MLH3	2	-0.13	-0.26	No
	MSH2	3	0.7	2.1	No
	MSH6	3	0.89	2.67	No
	MSH3	2	-0.41	-0.82	No
	PMS1	3	NDE	0	No
	PMS2	3	0.11	0.33	No
	PMS2P3	1	NDE	0	No
	EXO1	3	1.73	5.19	No
	Total # genes	9
	Nucleotide Excision Repair (NER)
	Gene	Scaling Factor	Log2FC	Score	Negative Regulator	NR Adjustment		WE Score
	XPA	3	NDE	0	No			-0.0108696
	XPC	3	-0.21	-0.63	No
	ERCC6	3	-0.39	-1.17	No
	ERCC5	3	-0.41	-1.23	No
	DDB2	3	NDE	0	No
	ERCC1	3	NDE	0	No
	CUL4A	2	NDE	0	No
	CETN2	2	-0.44	-0.88	No
	RBX1	2	0.16	0.32	No
	ERCC4	3	-0.23	-0.69	No
	GTF2H1	3	NDE	0	No
	GTF2H5	3	NDE	0	No
	MNAT1	1	NDE	0	No
	RAD23B	3	NDE	0	No
	RAD23A	2	0.41	0.82	No
	ERCC8	3	NDE	0	No
	ERCC2	3	0.36	1.08	No
	ERCC3	3	0.17	0.51	No
	DDB1	3	0.22	0.66	No
	CUL4B	2	-0.24	-0.48	No
	GTF2H4	3	0.48	1.44	No
	GTF2H3	3	NDE	0	No
	GTF2H2	3	NDE	0	No
	Total # genes	23
	Base Excision Repair (BER)
	Gene	Scaling Factor	Log2FC	Score	Negative Regulator	NR Adjustment		WE Score
	LIG1	3	0.99	2.97	No			0.594091
	PARP4	1	-0.52	-0.52	No
	PARP3	2	NDE	0	No
	PARP2	3	0.62	1.86	No
	PARP1	3	0.53	1.59	No
	NEIL1	3	-1.47	-4.41	No
	NEIL2	3	-0.19	-0.57	No
	MPG	3	-0.17	-0.51	No
	POLB	3	0.41	1.23	No
	XRCC1	3	0.39	1.17	No
	OGG1	2	0.3	0.6	No
	NTHL1	2	0.7	1.4	No
	APLF	2	NDE	0	No
	APEX1	3	0.22	0.66	No
	APEX2	2	0.29	0.58	No
	MBD4	2	NDE	0	No
	MUTYH	2	0.43	0.86	No
	NEIL3	2	1.86	3.72	No
	PNKP	3	0.22	0.66	No
	SMUG1	2	0.22	0.44	No
	UNG2	2	0.67	1.34	No
	TDG	2	NDE	0	No
	Total # genes	22
	Translesion Synthesis (TLS)
	Gene	Scaling Factor	Log2FC	Score	Negative Regulator	NR Adjustment		WE Score
	VCP	1	0.25	0.25	No			-0.484615
	USP10	1	NDE	0	No
	UBE2L6	1	0.44	0.44	No
	TRIM25	1	NDE	0	No
	SPRTN	2	-0.19	-0.38	No
	REV3L	3	-0.46	-1.38	No
	REV1	3	-0.28	-0.84	No
	RCHY1	3	NDE	0	Yes	-1
	POLK	3	-0.76	-2.28	No
	POLI	2	-0.85	-1.7	No
	POLH	2	0.24	0.48	No
	UBC	1	0.25	0.25	No
	USP43	1	-1.14	-1.14	No
	Total # genes	13
	Non-homologous end joining (NHEJ)
	Gene	Scaling Factor	Log2FC	Score	Negative Regulator	NR Adjustment		WE Score
	XRCC5	3	0.2	0.6	No			0.17
	XRCC6	3	0.4	1.2	No
	XRCC4	3	0.24	0.72	No
	LIG4	3	-0.8	-2.4	No
	PRKDC	3	0.73	2.19	No
	POLM	3	NDE	0	No
	NHEJ1	3	NDE	0	No
	DNTT	2	NDE	0	No
	TP53BP1	3	-0.26	-0.78	No
	Total # genes	9
	Fanconi Anemia (FA)
	Gene	Scaling Factor	Log2FC	Score	Negative Regulator	NR Adjustment		WE Score
	SLX4	3	NDE	0	No			2.01429
	FANCM	3	0.38	1.14	No
	FANCL	3	NDE	0	No
	FANCI	3	1.06	3.18	No
	FANCG	3	0.98	2.94	No
	FANCF	3	-0.64	-1.92	No
	FANCE	3	1.12	3.36	No
	FANCD2	3	1.27	3.81	No
	FANCC	3	0.3	0.9	No
	FANCB	3	1.25	3.75	No
	FANCA	3	1.29	3.87	No
	BRIP1	3	1.13	3.39	No
	FAAP24	3	0.91	2.73	No
	FAAP20	3	0.35	1.05	No
	Total # genes	14
	Homologous Recombination (HR)
	Gene	Scaling Factor	Log2FC	Score	Negative Regulator	NR Adjustment		WE Score
	XRCC3	3	1.14	3.42	No			1.54261
	XRCC2	3	1.26	3.78	No
	TOP3A	2	0.25	0.5	No
	RBBP8	3	NDE	0	No
	RAD54L	3	2.09	6.27	No
	RAD54B	3	0.81	2.43	No
	RAD51	3	1.84	5.52	No
	NBN	3	NDE	0	No
	MUS81	3	0.32	0.96	No
	GEN1	2	0.5	1	No
	EME1	3	1.27	3.81	No
	BRCA1	3	0.94	2.82	No
	BLM	3	1.29	3.87	No
	PALB2	3	0.22	0.66	No
	SLX1A	2	NDE	0	No
	SLX1B	2	0.51	1.02	No
	RAD52	2	NDE	0	No
	SHFM1	1	0.35	0.35	No
	EME2	2	NDE	0	No
	PARPBP	3	0.97	-2.91	Yes	-1
	BRCA2	3	0.99	2.97	No
	RAD50	3	-0.33	-0.99	No
	MRE11	3	NDE	0	No
	Total # genes	23
	Checkpoint Signaling
	Gene	Scaling Factor	Log2FC	Score	Negative Regulator	NR Adjustment		WE Score
	RAD9A	3	0.39	1.17	No			1.2
	RAD9B	2	0.45	0.9	No
	RAD1	3	0.33	0.99	No
	HUS1	3	NDE	0	No
	CHEK1	3	1.13	3.39	No
	CHEK2	3	0.94	2.82	No
	ATR	3	-0.27	-0.81	No
	ATM	3	-0.7	-2.1	No
	TIPIN	3	0.56	1.68	No
	TIMELESS	3	1.24	3.72	No
	ATRIP	3	0.48	1.44	No
	Total # genes	11
	Microhomology mediated end joining (MMEJ)
	Gene	Scaling Factor	Log2FC	Score	Negative Regulator	NR Adjustment		WE Score
	POLQ	3	1.76	5.28	No			2.616
	PARP1	3	0.53	1.59	No
	PARP2	3	0.62	1.86	No
	FEN1	3	1.45	4.35	No
	LIG3	3	NDE	0	No
	Total # genes	5

### Sheet: SARC
	Direct Reversal Repair (DR)
	Gene	Scaling Factor	Log2FC	Score	Negative Regulator	NR Adjustment		WE Score
	MGMT	3	NDE	0	No			0
	ALKBH2	2	NDE	0	No
	ALKBH3	2	NDE	0	No
	Total # genes	3
	Mismatch Repair (MMR)
	Gene	Scaling Factor	Log2FC	Score	Negative Regulator	NR Adjustment		WE Score
	MLH1	3	NDE	0	No			0.728889
	MLH3	2	-0.35	-0.7	No
	MSH2	3	0.42	1.26	No
	MSH6	3	NDE	0	No
	MSH3	2	NDE	0	No
	PMS1	3	NDE	0	No
	PMS2	3	NDE	0	No
	PMS2P3	1	NDE	0	No
	EXO1	3	2	6	No
	Total # genes	9
	Nucleotide Excision Repair (NER)
	Gene	Scaling Factor	Log2FC	Score	Negative Regulator	NR Adjustment		WE Score
	XPA	3	NDE	0	No			0.00913043
	XPC	3	-0.4	-1.2	No
	ERCC6	3	NDE	0	No
	ERCC5	3	NDE	0	No
	DDB2	3	-0.38	-1.14	No
	ERCC1	3	NDE	0	No
	CUL4A	2	NDE	0	No
	CETN2	2	NDE	0	No
	RBX1	2	0.41	0.82	No
	ERCC4	3	NDE	0	No
	GTF2H1	3	NDE	0	No
	GTF2H5	3	NDE	0	No
	MNAT1	1	NDE	0	No
	RAD23B	3	0.35	1.05	No
	RAD23A	2	0.34	0.68	No
	ERCC8	3	NDE	0	No
	ERCC2	3	NDE	0	No
	ERCC3	3	NDE	0	No
	DDB1	3	NDE	0	No
	CUL4B	2	NDE	0	No
	GTF2H4	3	NDE	0	No
	GTF2H3	3	NDE	0	No
	GTF2H2	3	NDE	0	No
	Total # genes	23
	Base Excision Repair (BER)
	Gene	Scaling Factor	Log2FC	Score	Negative Regulator	NR Adjustment		WE Score
	LIG1	3	0.87	2.61	No			0.365909
	PARP4	1	NDE	0	No
	PARP3	2	NDE	0	No
	PARP2	3	0.55	1.65	No
	PARP1	3	0.38	1.14	No
	NEIL1	3	-0.61	-1.83	No
	NEIL2	3	-0.63	-1.89	No
	MPG	3	NDE	0	No
	POLB	3	NDE	0	No
	XRCC1	3	0.25	0.75	No
	OGG1	2	NDE	0	No
	NTHL1	2	NDE	0	No
	APLF	2	NDE	0	No
	APEX1	3	NDE	0	No
	APEX2	2	0.64	1.28	No
	MBD4	2	NDE	0	No
	MUTYH	2	NDE	0	No
	NEIL3	2	1.76	3.52	No
	PNKP	3	NDE	0	No
	SMUG1	2	NDE	0	No
	UNG2	2	0.41	0.82	No
	TDG	2	NDE	0	No
	Total # genes	22
	Translesion Synthesis (TLS)
	Gene	Scaling Factor	Log2FC	Score	Negative Regulator	NR Adjustment		WE Score
	VCP	1	0.27	0.27	No			-0.299231
	USP10	1	NDE	0	No
	UBE2L6	1	NDE	0	No
	TRIM25	1	NDE	0	No
	SPRTN	2	NDE	0	No
	REV3L	3	-0.49	-1.47	No
	REV1	3	-0.29	-0.87	No
	RCHY1	3	-0.35	1.05	Yes	-1
	POLK	3	-0.49	-1.47	No
	POLI	2	-0.7	-1.4	No
	POLH	2	NDE	0	No
	UBC	1	NDE	0	No
	USP43	1	NDE	0	No
	Total # genes	13
	Non-homologous end joining (NHEJ)
	Gene	Scaling Factor	Log2FC	Score	Negative Regulator	NR Adjustment		WE Score
	XRCC5	3	-0.19	-0.57	No			-0.24
	XRCC6	3	0.29	0.87	No
	XRCC4	3	NDE	0	No
	LIG4	3	-0.48	-1.44	No
	PRKDC	3	NDE	0	No
	POLM	3	NDE	0	No
	NHEJ1	3	NDE	0	No
	DNTT	2	NDE	0	No
	TP53BP1	3	-0.34	-1.02	No
	Total # genes	9
	Fanconi Anemia (FA)
	Gene	Scaling Factor	Log2FC	Score	Negative Regulator	NR Adjustment		WE Score
	SLX4	3	NDE	0	No			1.76786
	FANCM	3	NDE	0	No
	FANCL	3	NDE	0	No
	FANCI	3	1.43	4.29	No
	FANCG	3	0.68	2.04	No
	FANCF	3	NDE	0	No
	FANCE	3	NDE	0	No
	FANCD2	3	1.42	4.26	No
	FANCC	3	0.89	2.67	No
	FANCB	3	1.33	3.99	No
	FANCA	3	1.46	4.38	No
	BRIP1	3	NDE	0	No
	FAAP24	3	0.65	1.95	No
	FAAP20	3	0.39	1.17	No
	Total # genes	14
	Homologous Recombination (HR)
	Gene	Scaling Factor	Log2FC	Score	Negative Regulator	NR Adjustment		WE Score
	XRCC3	3	0.94	2.82	No			1.57043
	XRCC2	3	0.92	2.76	No
	TOP3A	2	0.53	1.06	No
	RBBP8	3	0.52	1.56	No
	RAD54L	3	2.13	6.39	No
	RAD54B	3	0.96	2.88	No
	RAD51	3	1.75	5.25	No
	NBN	3	NDE	0	No
	MUS81	3	NDE	0	No
	GEN1	2	0.8	1.6	No
	EME1	3	1.6	4.8	No
	BRCA1	3	0.88	2.64	No
	BLM	3	1.64	4.92	No
	PALB2	3	NDE	0	No
	SLX1A	2	NDE	0	No
	SLX1B	2	0.6	1.2	No
	RAD52	2	-0.43	-0.86	No
	SHFM1	1	0.48	0.48	No
	EME2	2	NDE	0	No
	PARPBP	3	1.3	-3.9	Yes	-1
	BRCA2	3	0.84	2.52	No
	RAD50	3	NDE	0	No
	MRE11	3	NDE	0	No
	Total # genes	23
	Checkpoint Signaling
	Gene	Scaling Factor	Log2FC	Score	Negative Regulator	NR Adjustment		WE Score
	RAD9A	3	0.29	0.87	No			0.856364
	RAD9B	2	NDE	0	No
	RAD1	3	0.34	1.02	No
	HUS1	3	NDE	0	No
	CHEK1	3	0.6	1.8	No
	CHEK2	3	0.75	2.25	No
	ATR	3	NDE	0	No
	ATM	3	-0.74	-2.22	No
	TIPIN	3	0.52	1.56	No
	TIMELESS	3	1.03	3.09	No
	ATRIP	3	0.35	1.05	No
	Total # genes	11
	Microhomology mediated end joining (MMEJ)
	Gene	Scaling Factor	Log2FC	Score	Negative Regulator	NR Adjustment		WE Score
	POLQ	3	1.74	5.22	No			2.28
	PARP1	3	0.38	1.14	No
	PARP2	3	0.55	1.65	No
	FEN1	3	1.13	3.39	No
	LIG3	3	NDE	0	No
	Total # genes	5
