## Supplementary Table 4 for "Replicative Instability Drives Cancer Progression"

### Sheet: Sheet1
Gene
ABRAXAS1
ATAD5
ATF2
ATM
ATR
ATRIP
ATRX
BABAM1
BABAM2
BLM
BOD1L1
BRCA1
BRCA2
BRCC3
BRIP1
BRPF3
CASP2
CCAR2
CCNA2
CCNG1
CDC14B
CDC45
CDC5L
CDC6
CDC7
CDK1
CDK9
CDKN1A
CDT1
CENPS
CENPX
CHAF1A
CHAF1B
CHEK1
CHEK2
CHTF18
CHTF8
CINP
CLSPN
CTC1
DBF4
DBF4B
DDX11
DDX21
DNA2
DONSON
DSCC1
DTD1
DTL
E2F1
E2F7
E4F1
EHMT2
EME1
EME2
ERCC6
ESCO1
ESCO2
ETAA1
EXD2
FAF1
FAM111A
FANCD2
FANCM
FBH1
FEM1B
FEN1
FZR1
GEN1
GINS1
GINS2
GINS3
GINS4
GLI1
GMNC
GMNN
GTSE1
H2AX
HELB
HUS1
INO80
KAT7
KHDC3L
LIG1
LIG3
LIG4
LRWD1
MCM10
MCM2
MCM3
MCM4
MCM5
MCM6
MCM7
MCM8
MCM9
MCMBP
MDC1
MMS22L
MRE11
MRNIP
MSH2
MUS81
NAP1L1
NASP
NBN
NUCKS1
OBI1
OOEP
ORC1
ORC2
ORC3
ORC4
ORC5
ORC6
PCLAF
PCNA
PDS5A
PIDD1
PIF1
PLK1
PNKP
POLA1
POLA2
POLB
POLD1
POLD2
POLD3
POLD4
POLE
POLE2
POLE3
POLH
POLI
POLK
POLL
POLN
POLQ
PPP2CA
PPP2R1A
PRIM1
PRIM2
PRIMPOL
PRKDC
PRPF19
RAD1
RAD17
RAD51
RAD9A
RAD9B
RBBP6
RECQL
RECQL4
RECQL5
REPIN1
REV1
REV3L
RFC1
RFC2
RFC3
RFC4
RFC5
RFWD3
RHNO1
RMI1
RMI2
RNASEH1
RNASEH2A
RNASEH2B
RPA1
RPA2
RPA3
RPA4
RRM1
RRM2
RRM2B
RTEL1
RTF2
S100A11
SAMHD1
SDE2
SETMAR
SLX4
SMARCAL1
SMC3
SUPT16H
TICRR
TIMELESS
TIPIN
TONSL
TOP1
TOPBP1
TP53BP1
TRAIP
TREX1
UIMC1
USP37
WAPL
WDHD1
WRN
WRNIP1
XPC
ZBTB38
ZNF830
ZRANB3
