## Supplementary Table 5 for "Replicative Instability Drives Cancer Progression"

### Sheet: Sheet1
Gene	Function	Cluster
ABCC2	Stress_Responses	1
ATF3	Stress_Responses	1
ATF5	Stress_Responses	1
ATF6	Stress_Responses	1
ATG16L1	Stress_Responses	1
HYOU1	Stress_Responses	1
MAPKAPK2	Stress_Responses	1
RNFT1	Stress_Responses	1
UVRAG	Stress_Responses	1
TAOK3	Stress_Responses	1
KEAP1	Stress_Responses	1
KPTN	Stress_Responses	1
ANGPTL1	Angiogenesis	2
TIMP2	Angiogenesis	2
HPSE	Angiogenesis	2
ABCF1	Protein_Translation	3
AKT1S1	Protein_Translation	3
EIF2A	Protein_Translation	3
EIF2AK3	Protein_Translation	3
EIF2D	Protein_Translation	3
EIF3C	Protein_Translation	3
EIF3I	Protein_Translation	3
EIF3K	Protein_Translation	3
EIF4A2	Protein_Translation	3
EIF5A	Protein_Translation	3
FAM46C	Protein_Translation	3
MKNK2	Protein_Translation	3
NVL	Protein_Translation	3
PDCD4	Protein_Translation	3
PPP1R15B	Protein_Translation	3
PTPN1	Protein_Translation	3
RPL11	Protein_Translation	3
RPL23	Protein_Translation	3
RPL26	Protein_Translation	3
RPL3	Protein_Translation	3
RPL36AL	Protein_Translation	3
RPL37	Protein_Translation	3
RPL41	Protein_Translation	3
RPL5	Protein_Translation	3
RPLP2	Protein_Translation	3
RPS15A	Protein_Translation	3
RPS16	Protein_Translation	3
RPS19	Protein_Translation	3
RPS25	Protein_Translation	3
RPS29	Protein_Translation	3
RPS3	Protein_Translation	3
RPS6KA1	Protein_Translation	3
RPS6KB1	Protein_Translation	3
RPS6KB2	Protein_Translation	3
APLF	DNA_Replication_Repair	4
APTX	DNA_Replication_Repair	4
ATRX	DNA_Replication_Repair	4
ATAD5	DNA_Replication_Repair	4
BLM	DNA_Replication_Repair	4
BMI1	DNA_Replication_Repair	4
CINP	DNA_Replication_Repair	4
DCLRE1B	DNA_Replication_Repair	4
DDB1	DNA_Replication_Repair	4
DTL	DNA_Replication_Repair	4
EXO1	DNA_Replication_Repair	4
EYA3	DNA_Replication_Repair	4
FAM111A	DNA_Replication_Repair	4
FIGNL1	DNA_Replication_Repair	4
GTF2H4	DNA_Replication_Repair	4
H2AFX	DNA_Replication_Repair	4
LIG3	DNA_Replication_Repair	4
MCM4	DNA_Replication_Repair	4
MCM6	DNA_Replication_Repair	4
MSH5	DNA_Replication_Repair	4
NSMCE2	DNA_Replication_Repair	4
ORC2	DNA_Replication_Repair	4
PARP1	DNA_Replication_Repair	4
PNKP	DNA_Replication_Repair	4
POLD4	DNA_Replication_Repair	4
POLE2	DNA_Replication_Repair	4
POLK	DNA_Replication_Repair	4
PPP4C	DNA_Replication_Repair	4
PRKDC	DNA_Replication_Repair	4
PRMT5	DNA_Replication_Repair	4
RFC4	DNA_Replication_Repair	4
RNF168	DNA_Replication_Repair	4
RPA2	DNA_Replication_Repair	4
SLX1B	DNA_Replication_Repair	4
SMC1A	DNA_Replication_Repair	4
SMCHD1	DNA_Replication_Repair	4
TIMELESS	DNA_Replication_Repair	4
TINF2	DNA_Replication_Repair	4
TOPBP1	DNA_Replication_Repair	4
TP53BP1	DNA_Replication_Repair	4
UBE2B	DNA_Replication_Repair	4
WEE1	DNA_Replication_Repair	4
WRNIP1	DNA_Replication_Repair	4
XRCC1	DNA_Replication_Repair	4
ZBTB38	DNA_Replication_Repair	4
AKT3	DNA_Replication_Repair	4
BARD1	DNA_Replication_Repair	4
FANCB	DNA_Replication_Repair	4
MCM9	DNA_Replication_Repair	4
MGMT	DNA_Replication_Repair	4
NEK11	DNA_Replication_Repair	4
RPA3	DNA_Replication_Repair	4
SLF1	DNA_Replication_Repair	4
SPIDR	DNA_Replication_Repair	4
TRIP12	DNA_Replication_Repair	4
XRCC4	DNA_Replication_Repair	4
ZRANB3	DNA_Replication_Repair	4
HMGB1	DNA_Replication_Repair	4
ABI3	Cell_Movement	5
ACTN4	Cell_Movement	5
ACTR3	Cell_Movement	5
ARHGAP15	Cell_Movement	5
ARHGAP17	Cell_Movement	5
ARHGAP26	Cell_Movement	5
ARHGAP30	Cell_Movement	5
ARHGEF1	Cell_Movement	5
ARHGEF15	Cell_Movement	5
CORO1C	Cell_Movement	5
DOCK10	Cell_Movement	5
ELK3	Cell_Movement	5
FAM49B	Cell_Movement	5
FOXN3	Cell_Movement	5
FXYD5	Cell_Movement	5
FYN	Cell_Movement	5
GNA13	Cell_Movement	5
MMP14	Cell_Movement	5
PAK4	Cell_Movement	5
PDLIM2	Cell_Movement	5
PDLIM4	Cell_Movement	5
RHOG	Cell_Movement	5
SPATA13	Cell_Movement	5
TRIO	Cell_Movement	5
ZEB1	Cell_Movement	5
ARHGAP10	Cell_Movement	5
ARHGAP24	Cell_Movement	5
ARHGAP6	Cell_Movement	5
DOCK1	Cell_Movement	5
FBXL7	Cell_Movement	5
MMP16	Cell_Movement	5
PTPRK	Cell_Movement	5
TIAM1	Cell_Movement	5
SMURF2	Cell_Movement	5
ACLY	Metabolism	6
ADSL	Metabolism	6
ALDOA	Metabolism	6
AMD1	Metabolism	6
PKLR	Metabolism	6
TK1	Metabolism	6
ACACA	Metabolism	6
UPRT	Metabolism	6
AKT1	Cell_Survival	7
BAG3	Cell_Survival	7
BAP1	Cell_Survival	7
BBC3	Cell_Survival	7
BCL2	Cell_Survival	7
BCL2L1	Cell_Survival	7
BCL2L11	Cell_Survival	7
BID	Cell_Survival	7
BIRC5	Cell_Survival	7
BMF	Cell_Survival	7
CAMKK1	Cell_Survival	7
CFLAR	Cell_Survival	7
CRADD	Cell_Survival	7
DAPK2	Cell_Survival	7
DEDD2	Cell_Survival	7
IER3	Cell_Survival	7
MCL1	Cell_Survival	7
PAK6	Cell_Survival	7
PHLPP1	Cell_Survival	7
PIK3C2B	Cell_Survival	7
PIK3R5	Cell_Survival	7
PIK3R6	Cell_Survival	7
PIM1	Cell_Survival	7
PTEN	Cell_Survival	7
PTRH2	Cell_Survival	7
PUS10	Cell_Survival	7
RFFL	Cell_Survival	7
RNF34	Cell_Survival	7
RNF41	Cell_Survival	7
RRP1B	Cell_Survival	7
SIK1	Cell_Survival	7
STK24	Cell_Survival	7
TMBIM4	Cell_Survival	7
TNFAIP8	Cell_Survival	7
TNFRSF10B	Cell_Survival	7
VRK2	Cell_Survival	7
FER	Cell_Survival	7
INPP4B	Cell_Survival	7
PIK3C3	Cell_Survival	7
STK3	Cell_Survival	7
WWOX	Cell_Survival	7
CIB1	Cell_Survival	7
HIPK2	Cell_Survival	7
TNFAIP3	Cell_Survival	7
MDM4	Cell_Survival	7
TRAF1	Cell_Survival	7
TRAF2	Cell_Survival	7
PTAFR	Cell_Survival	7
ANAPC2	Cell_Cycle	8
ANAPC5	Cell_Cycle	8
ARID5B	Cell_Cycle	8
AURKB	Cell_Cycle	8
BUB1B	Cell_Cycle	8
CCND2	Cell_Cycle	8
CCND3	Cell_Cycle	8
CDK2	Cell_Cycle	8
CDKN1B	Cell_Cycle	8
CDKN2D	Cell_Cycle	8
CENPM	Cell_Cycle	8
CENPT	Cell_Cycle	8
CEP57	Cell_Cycle	8
CHMP7	Cell_Cycle	8
DMTF1	Cell_Cycle	8
EML3	Cell_Cycle	8
EVI5	Cell_Cycle	8
KLHL18	Cell_Cycle	8
MDC1	Cell_Cycle	8
NDC80	Cell_Cycle	8
NEK2	Cell_Cycle	8
NEK7	Cell_Cycle	8
PPP2CA	Cell_Cycle	8
PRC1	Cell_Cycle	8
PTP4A2	Cell_Cycle	8
RB1	Cell_Cycle	8
SPAG5	Cell_Cycle	8
TPX2	Cell_Cycle	8
USP3	Cell_Cycle	8
ANAPC10	Cell_Cycle	8
MAD1L1	Cell_Cycle	8
ZC3H12D	Cell_Cycle	8
PPP2R5A	Cell_Cycle	8
PRKCA	Cell_Cycle	8
PRKCB	Cell_Cycle	8
PRKCE	Cell_Cycle	8
PRKCZ	Cell_Cycle	8
ARID1A	Chromatin_TF_Transcription	9
BPTF	Chromatin_TF_Transcription	9
CITED2	Chromatin_TF_Transcription	9
CTDP1	Chromatin_TF_Transcription	9
E2F2	Chromatin_TF_Transcription	9
E2F8	Chromatin_TF_Transcription	9
ETV6	Chromatin_TF_Transcription	9
FOS	Chromatin_TF_Transcription	9
HDAC1	Chromatin_TF_Transcription	9
JDP2	Chromatin_TF_Transcription	9
JUN	Chromatin_TF_Transcription	9
KAT2A	Chromatin_TF_Transcription	9
KDM2A	Chromatin_TF_Transcription	9
LIN37	Chromatin_TF_Transcription	9
LIN9	Chromatin_TF_Transcription	9
MAX	Chromatin_TF_Transcription	9
MED12L	Chromatin_TF_Transcription	9
MED18	Chromatin_TF_Transcription	9
MED20	Chromatin_TF_Transcription	9
MED24	Chromatin_TF_Transcription	9
MED25	Chromatin_TF_Transcription	9
MED29	Chromatin_TF_Transcription	9
MED7	Chromatin_TF_Transcription	9
MTA2	Chromatin_TF_Transcription	9
MXI1	Chromatin_TF_Transcription	9
MYC	Chromatin_TF_Transcription	9
NFKB1	Chromatin_TF_Transcription	9
PBRM1	Chromatin_TF_Transcription	9
POLR2A	Chromatin_TF_Transcription	9
POLR2E	Chromatin_TF_Transcription	9
POLR2G	Chromatin_TF_Transcription	9
SMARCC2	Chromatin_TF_Transcription	9
SMARCD2	Chromatin_TF_Transcription	9
TLE3	Chromatin_TF_Transcription	9
TLE4	Chromatin_TF_Transcription	9
USP22	Chromatin_TF_Transcription	9
YY1	Chromatin_TF_Transcription	9
AUTS2	Chromatin_TF_Transcription	9
RAP1GDS1	Chromatin_TF_Transcription	9
PML	Chromatin_TF_Transcription	9
BCL3	Chromatin_TF_Transcription	9
COMMD1	Chromatin_TF_Transcription	9
ECD	Chromatin_TF_Transcription	9
LIMD1	Chromatin_TF_Transcription	9
NEDD8	Chromatin_TF_Transcription	9
PRDM5	Chromatin_TF_Transcription	9
TGFBR2	Chromatin_TF_Transcription	9
SMAD2	Chromatin_TF_Transcription	9
SMAD3	Chromatin_TF_Transcription	9
SETD2	Chromatin_TF_Transcription	9
RUNX3	Chromatin_TF_Transcription	9
CASC3	RNA_Processing	10
CELF2	RNA_Processing	10
CLK2	RNA_Processing	10
CNOT6L	RNA_Processing	10
CWC25	RNA_Processing	10
DDX27	RNA_Processing	10
DDX6	RNA_Processing	10
DHX16	RNA_Processing	10
HNRNPH1	RNA_Processing	10
HNRNPL	RNA_Processing	10
HNRNPU	RNA_Processing	10
HSPA8	RNA_Processing	10
IVNS1ABP	RNA_Processing	10
LARP1	RNA_Processing	10
METTL8	RNA_Processing	10
MFAP1	RNA_Processing	10
NAT10	RNA_Processing	10
PABPC1	RNA_Processing	10
PAN2	RNA_Processing	10
PRPF19	RNA_Processing	10
PRPF3	RNA_Processing	10
PRPF8	RNA_Processing	10
RBM17	RNA_Processing	10
RBM5	RNA_Processing	10
SF1	RNA_Processing	10
SFPQ	RNA_Processing	10
SMG1	RNA_Processing	10
SMU1	RNA_Processing	10
SNRPA	RNA_Processing	10
SRRM1	RNA_Processing	10
SRSF1	RNA_Processing	10
SRSF10	RNA_Processing	10
SRSF7	RNA_Processing	10
TARBP2	RNA_Processing	10
TARDBP	RNA_Processing	10
TNRC6A	RNA_Processing	10
TNRC6B	RNA_Processing	10
TNRC6C	RNA_Processing	10
USP36	RNA_Processing	10
WBP4	RNA_Processing	10
ZFP36	RNA_Processing	10
KHDRBS2	RNA_Processing	10
RSRC1	RNA_Processing	10
CDC73	RNA_Processing	10
CD274	Immune_Regulation	11
CIITA	Immune_Regulation	11
CSF3	Immune_Regulation	11
CTLA4	Immune_Regulation	11
DDR1	Immune_Regulation	11
HLA-A	Immune_Regulation	11
HLA-E	Immune_Regulation	11
IFNAR1	Immune_Regulation	11
IFNAR2	Immune_Regulation	11
IFNGR2	Immune_Regulation	11
IL10	Immune_Regulation	11
LOXL1	Immune_Regulation	11
LOXL2	Immune_Regulation	11
LOXL3	Immune_Regulation	11
PDCD1LG2	Immune_Regulation	11
PSMB8	Immune_Regulation	11
PSMB9	Immune_Regulation	11
TAP1	Immune_Regulation	11
TAP2	Immune_Regulation	11
STAT1	Immune_Regulation	11
STAT2	Immune_Regulation	11
STAT5A	Immune_Regulation	11
STAT5B	Immune_Regulation	11
TMEM173	Immune_Regulation	11
TRIM14	Immune_Regulation	11
AGBL4	Immune_Regulation	11
JAK1	Immune_Regulation	11
JAK2	Immune_Regulation	11
IKBKE	Immune_Regulation	11
NFKBIA	Immune_Regulation	11
NFKBIB	Immune_Regulation	11
NKIRAS2	Immune_Regulation	11
TNIP1	Immune_Regulation	11
TYK2	Immune_Regulation	11
CBL	GF_Signaling	12
CIC	GF_Signaling	12
DUSP4	GF_Signaling	12
DUSP6	GF_Signaling	12
ERBB2	GF_Signaling	12
ERBB3	GF_Signaling	12
KSR1	GF_Signaling	12
MAP3K1	GF_Signaling	12
MAP3K5	GF_Signaling	12
MAPK3	GF_Signaling	12
NF1	GF_Signaling	12
PTPN12	GF_Signaling	12
RAPGEF1	GF_Signaling	12
RAPGEF5	GF_Signaling	12
RRAS2	GF_Signaling	12
ERBB4	GF_Signaling	12
NRG3	GF_Signaling	12
DAB2IP	GF_Signaling	12
CCDC88C	Development_Regulation	13
NOTCH1	Development_Regulation	13
NOTCH2	Development_Regulation	13
NRARP	Development_Regulation	13
PSENEN	Development_Regulation	13
RBPJ	Development_Regulation	13
RNF43	Development_Regulation	13
WISP1	Development_Regulation	13
ZNRF3	Development_Regulation	13
HHAT	Development_Regulation	13
HHIP	Development_Regulation	13
LATS2	Development_Regulation	13
MAML2	Development_Regulation	13
