## Supplementary Table 7 for "Replicative Instability Drives Cancer Progression"

### Sheet: TCGA
	Lung Adenocarcinoma (LUAD)
	Overall Survival			Disease-specific survival			Progression free survival
	Cohort	# Patients		Cohort	# Patients		Cohort	# Patients
	MYBL2 High	127		MYBL2 High	120		MYBL2 High	127
	MYBL2 Low	126		MYBL2 Low	121		MYBL2 Low	126
	IDHMut Lower grade glioma (IDHMut LGG)
	Overall Survival			Disease-specific survival			Progression free survival
	Cohort	# Patients		Cohort	# Patients		Cohort	# Patients
	MYBL2 High	103		MYBL2 High	99		MYBL2 High	102
	MYBL2 Low	104		MYBL2 Low	102		MYBL2 Low	104
	Pancreatic Adenocarcinoma (PAAD)
	Overall Survival			Disease-specific survival			Progression free survival
	Cohort	# Patients		Cohort	# Patients		Cohort	# Patients
	MYBL2 High	44		MYBL2 High	42		MYBL2 High	44
	MYBL2 Low	44		MYBL2 Low	41		MYBL2 Low	44
	Endometrial carcinoma (UCEC)
	Overall Survival			Disease-specific survival			Progression free survival
	Cohort	# Patients		Cohort	# Patients		Cohort	# Patients
	MYBL2 High	132		MYBL2 High	130		MYBL2 High	132
	MYBL2 Low	131		MYBL2 Low	131		MYBL2 Low	131
	Sarcoma (SARC)
	Overall Survival			Disease-specific survival			Progression free survival
	Cohort	# Patients		Cohort	# Patients		Cohort	# Patients
	MYBL2 High	63		MYBL2 High	62		MYBL2 High	63
	MYBL2 Low	63		MYBL2 Low	62		MYBL2 Low	63

### Sheet: ORIEN
	Lung Adenocarcinoma (LUAD)
	Chemotherapy Treated			Radiation Treated
	Cohort	# Patients		Cohort	# Patients
	MYBL2 High	50		MYBL2 High	40
	MYBL2 Low	50		MYBL2 Low	36
	Invasive Ductal Breast Cancer (ID-BRE)
	Chemotherapy Treated			Radiation Treated
	Cohort	# Patients		Cohort	# Patients
	MYBL2 High	165		MYBL2 High	152
	MYBL2 Low	163		MYBL2 Low	150
	IDHMut Lower grade glioma (IDHMut LGG)
	Chemotherapy Treated			Radiation Treated
	Cohort	# Patients		Cohort	# Patients
	MYBL2 High	15		MYBL2 High	15
	MYBL2 Low	15		MYBL2 Low	15
	Late relapse multiple myeloma (LRMM)
	Chemotherapy Treated
	Cohort	# Patients
	MYBL2 High	35
	MYBL2 Low	39
